# Temporal Transcriptome Analysis Uncovers Regulatory Modules Programming Embryo Development from Embryonic Morphogenesis to Post-Germination

**DOI:** 10.1101/2023.12.26.573376

**Authors:** Yen-Ching Wang, Wei-Hsun Hsieh, Chu-Jun Huang, Ya-Ting Jhan, Junpeng Zhan, Ching-Chun Chang, Tzung-Fu Hsieh, Jer-Young Lin

## Abstract

We profiled the soybean seed embryo transcriptome across embryonic development to post-germinative development to understand gene activities and regulatory networks promoting these processes. Transcriptomic landscapes feature highly prevalent transcripts which are categorized into early and late groups with major functions of reserve accumulation and energy generation, respectively, and both functions are dominant during late reserve accumulation as the transitioning stage. During the mid-reserve accumulation, regulatory events simultaneously dominate at the transcriptional and chromatin levels, followed by the emergence of distinct mRNA populations during late reserve accumulation throughout germination. We identified diverse functions conducted by sequentially activated genes across developmental stages. Gene coexpression network analysis reveals modules associated with developmental stages, some of which are enriched in genes with functions involved in specific developmental processes. We identified an early-desiccation-associated gene module, containing most transcription factors responsive to abiotic stress, within which one transcription factor is functionally validated to demonstrate increased drought tolerance in Arabidopsis overexpression lines. Finally, we found that a subset of genes is under purifying selection, surpasses the number of their Arabidopsis germination-specific homologs and most are active before germination from embryonic morphogenesis through dormancy, suggesting a potential role in governing physical dormancy in soybean compared to physiological dormancy in Arabidopsis. Our data represent a step toward identifying genes and regulatory networks in the soybean genome facilitating developmental programs across transition phases to bridge embryonic and germinative development.
