## Supplemental Table S1 for "Temporal Transcriptome Analysis Uncovers Regulatory Modules Programming Embryo Development from Embryonic Morphogenesis to Post-Germination"

### Sheet: Table S1
Supplemental Table S1. RNA-Seq data summary.
Stage	Replicate	Uniquely Mapped read pair
ed	br1	171325267
ed	br2	109960259
ed	br3	173391395
md	br1	224573301
md	br2	164144308
md	br3	160989339
ld	br1	199877186
ld	br2	186145264
ld	br3	205968962
dry	br1	112025308
dry	br2	149466521
dry	br3	142466807
3hai	br1	163759169
3hai	br2	182906215
3hai	br3	198682902
16hai	br1	237395797
16hai	br2	227944641
16hai	br3	161549340
27hai	br1	158262679
27hai	br2	130118926
27hai	br3	110484178
*Mapped to Gmax.v1.1 genome
