## Supplemental Table S2 for "Temporal Transcriptome Analysis Uncovers Regulatory Modules Programming Embryo Development from Embryonic Morphogenesis to Post-Germination"

### Sheet: Table S2A
Supplemental Table S2A. Super abumdant genes.
Developmental stages												Gm ID	Gm Symbol	At Homolog ID	Function	Reference
cot	em	mm	lm	ed	md	ld	dry	3hai	16hai	27hai	sdlg
	0.05	0.05										Glyma08g45531	GmKTi3	At1G73260	Trypsin inhibitor	Perez-Grau and Goldberg, 1989
		0.04										Glyma08g12270	GmXBCP3	At1G09850	cysteine peptidase	Funk et al., 2002
		0.04										Glyma16g33400	GmBBI-like	NA	protease inhibitor	Best blastp hit (E<1e-4) on NCBI nrdb
		0.03										Glyma02g01590	GmLe-1	At5G10530	storage protein	Lagarda-Diaz et al., 2017
		0.05										Glyma03g32030	GmGy1	At5G44120	storage protein	Gan et al., 2019
		0.05										Glyma10g39150	GmCG-1	At3G22640	storage protein	Rozwadowski et al., 2008
		0.06										Glyma10g04280	GmGy4	At5G44120	storage protein	Gan et al., 2019
		0.06										Glyma13g36400	NA	NA	storage protein	Best blastp hit (E<1e-4) on NCBI nrdb
			0.03	0.03	0.05	0.07	0.05	0.07	0.06			Glyma09g31740	GmPM6	AT1G02820	dehydrin	Battaglia and Covarrubias, 2013
				0.02								Glyma17g03040	GmDl21	At4G15910	desiccation tolerance	Shida et al., 2015
				0.02								Glyma16g03470	GmLEA14	At1G01470	desiccation tolerance	Dang et al., 2014
				0.02								Glyma08g17100	NA	At2G21820	seed vigor	Chen et al., 2021
				0.02	0.02							Glyma03g07470	GmEM6	At2G40170	desiccation tolerance	Bi et al., 2017
					0.02			0.02				Glyma13g44020	GmLEA7	At1G52690	intrinsically disordered protein	Popova et al., 2015
								0.02				Glyma07g10030	NA	NA	dehydrin	Battaglia and Covarrubias, 2013
				0.02	0.02	0.03			0.03			Glyma14g39800	GmATP9	AtMG01080	mitochondrial F0-ATPase subunit 9	Sakamoto et al., 1997
				0.04	0.03							Glyma12g36141	NA	AtCG00550	photosystem II component	Xiong et al., 2020
				0.03	0.03	0.03	0.04	0.03	0.03	0.06		Glyma12g36114	GmRPL20	AtCG00660	chloroplast ribosomal protein L20	Scarpin et al., 2023
	RNA level ≦ 100
	100 < RNA level ≦ 1k
	1k < RNA level ≦ 10k
	10k < RNA level
Reference
Bi C, Ma Y, Wang XF, Zhang DP (2017) Overexpression of the transcription factor NF-YC9 confers abscisic acid hypersensitivity in Arabidopsis. Plant Mol Biol 95: 425-439. http://doi.org/10.1007/s11103-017-0661-1
Battaglia M, Covarrubias AA (2013) Late Embryogenesis Abundant (LEA) proteins in legumes. Front Plant Sci 4: 190. http://doi.org/10.3389/fpls.2013.00190
Chen X, Börner A, Xin X, Nagel M, He J, Li J, Li N, Lu X, Yin G (2021) Comparative Proteomics at the Critical Node of Vigor Loss in Wheat Seeds Differing in Storability. Front Plant Sci. 12:707184. http://doi.org/doi: 10.3389/fpls.2021.707184
Dang NX, Popova AV, Hundertmark M, Hincha DK (2014) Functional characterization of selected LEA proteins from Arabidopsis thaliana in yeast and in vitro. Planta 240: 325-336. http://doi.org/10.1007/s00425-014-2089-z
Funk V, Kositsup B, Zhao C, Beers EP (2002) The Arabidopsis xylem peptidase XCP1 is a tracheary element vacuolar protein that may be a papain ortholog. Plant Physiol 128: 84-94.
Gan J, Cao Y, Jiang L, Wu R (2019) Mapping Covariation Quantitative Trait Loci That Control Organ Growth and Whole-Plant Biomass. Front Plant Sci 10: 719. http://doi.org/10.3389/fpls.2019.00719
Lagarda-Diaz I, Guzman-Partida AM, Vazquez-Moreno L (2017) Legume Lectins: Proteins with Diverse Applications. Int J Mol Sci 18http://doi.org/10.3390/ijms18061242
Perez-Grau L, Goldberg RB (1989) Soybean Seed Protein Genes Are Regulated Spatially during Embryogenesis. Plant Cell 1: 1095-1109. http://doi.org/10.1105/tpc.1.11.1095
Popova AV, Rausch S, Hundertmark M, Gibon Y, Hincha DK (2015) The intrinsically disordered protein LEA7 from Arabidopsis thaliana protects the isolated enzyme lactate dehydrogenase and enzymes in a soluble leaf proteome during freezing and drying. Biochim Biophys Acta 1854: 1517-1525. http://doi.org/10.1016/j.bbapap.2015.05.002
Rozwadowski K, Yang W, Kagale S (2008) Homologous recombination-mediated cloning and manipulation of genomic DNA regions using Gateway and recombineering systems. BMC Biotechnol 8: 88. http://doi.org/10.1186/1472-6750-8-88
Sakamoto W, Tan SH, Murata M, Motoyoshi F (1997) An unusual mitochondrial atp9-rpl16 cotranscript found in the maternal distorted leaf mutant of Arabidopsis thaliana: implication of GUG as an initiation codon in plant mitochondria. Plant Cell Physiol 38: 975-979. http://doi.org/10.1093/oxfordjournals.pcp.a029261
Scarpin MR, Busche M, Martinez RE, Harper LC, Reiser L, Szakonyi D, Merchante C, Lan T, Xiong W, Mo B, Tang G, Chen X, Bailey-Serres J, Browning KS, Brunkard JO (2023) An updated nomenclature for plant ribosomal protein genes. Plant Cell 35: 640-643. http://doi.org/10.1093/plcell/koac333
Shida T, Fukuda A, Saito T, Ito H, Kato A (2015) AtRBP1, which encodes an RNA-binding protein containing RNA-recognition motifs, regulates root growth in Arabidopsis thaliana. Plant Physiol Biochem 92: 62-70. http://doi.org/10.1016/j.plaphy.2015.04.009
Xiong HB, Wang J, Huang C, Rochaix JD, Lin FM, Zhang JX, Ye LS, Shi XH, Yu QB, Yang ZN (2020) mTERF8, a Member of the Mitochondrial Transcription Termination Factor Family, Is Involved in the Transcription Termination of Chloroplast Gene psbJ. Plant Physiol 182: 408-423. http://doi.org/10.1104/pp.19.00906

### Sheet: Table S2B
Supplemental Table S2B. lm stage high-prevalence genes.
Gm ID	Group	At Homolog ID	Symbol	Function	Note
Glyma03g32020	1	AT5G44120	GmGy2	storage reserve	Glycinin-2
Glyma03g32030	1	AT5G44120	GmGy1	storage reserve	Glycinin-1
Glyma03g39940	1	AT1G03220	SAP2	storage reserve	basic 7S globulin-1
Glyma10g04280	1	AT5G44120	GmGy4	storage reserve	Glycinin-4
Glyma10g39150	1	AT3G22640	GmCG-1	storage reserve	beta-conglycinin-1
Glyma15g03030	1	AT1G55020	ATLOX1	oxidation of lipid	lipoxygenase 1
Glyma02g08400	2	AT1G53540	HSP17.6C	heat shock protein	class I small heat-shock protein
Glyma03g07470	2	AT2G40170	EM6	desiccation tolerance	LEA; dessication tolerance
Glyma03g29440	2	AT3G57520	SIP2	raffinose	raffinose-specific alpha-galactosidase
Glyma03g30040	2	AT5G06760	LEA4-5	desiccation tolerance	LEA; dessication tolerance
Glyma03g34680	2	AT2G36640	ECP63	desiccation tolerance	LEA; dessication tolerance
Glyma04g01181	2	AT2G21490	LEA	desiccation tolerance	dehydrin LEA
Glyma05g08880	2	AT3G01570	NA	storage reserve	Oleosin
Glyma05g33200	2	AT2G02120	LCR70,PDF2.1	biotic sress	Scorpion toxin-like knottin superfamily protein
Glyma06g43641	2	NA	NA	unknown
Glyma07g10030	2	NA	NA	unknown
Glyma07g15800	2	AT3G09390	MT2A	salvage	metallothionein 2A; ROS response
Glyma08g17100	2	AT2G21820	NA	unknown	seed maturation protein
Glyma08g18400	2	AT3G12960	SMP1	unknown	seed maturation protein
Glyma09g25830	2	AT5G52300	LTI65	desiccation tolerance	response to water deprivation
Glyma09g31740	2	NA	NA	unknown
Glyma10g03310	2	AT3G22490	RAB28	ABA reponse	RESPONSIVE TO ABSCISIC ACID 28
Glyma10g07410	2	AT2G36640	ECP63	desiccation tolerance	LEA; dessication tolerance
Glyma10g35010	2	AT1G04560	NA	desiccation tolerance	AWPM-19-like family protein
Glyma10g35100	2	AT3G54940	NA	storage reserve	Papain family cysteine protease
Glyma10g39170	2	AT3G22640	GmCG-alpha-1	storage reserve	beta-conglycinin-alpha-1
Glyma13g17980	2	AT3G53040	NA	LEA	LEA
Glyma13g21291	2	AT2G36640	ECP63	desiccation tolerance	LEA; dessication tolerance
Glyma13g31120	2	AT4G21020	NA	LEA	LEA
Glyma13g36780	2	NA	NA	unknown
Glyma13g44020	2	AT1G52690	LEA7	desiccation tolerance	dessication tolerance
Glyma15g21980	2	NA	NA	unknown
Glyma16g03470	2	AT1G01470	LEA14	desiccation tolerance	LEA; dessication tolerance
Glyma17g03040	2	AT4G15910	DI21	desiccation tolerance	drought-induced 21
Glyma17g03600	2	AT3G16990	NA	salvage	Haem oxygenase-like
Glyma17g04550	2	AT2G18340	LEA13	desiccation tolerance	LEA; dessication tolerance
Glyma17g16620	2	AT1G32560	LEA4-1	desiccation tolerance	LEA; dessication tolerance
Glyma17g23900	2	AT5G60390	EF1ALPHA	elongation factor	Alpha subunit of the elongation factor-1 complex
Glyma19g32920	2	AT5G06760	LEA4-5	desiccation tolerance	LEA; dessication tolerance
Glyma20g28550	2	AT3G22490	RAB28	ABA reponse	RESPONSIVE TO ABSCISIC ACID 28
