## Supplemental Table S5 for "Temporal Transcriptome Analysis Uncovers Regulatory Modules Programming Embryo Development from Embryonic Morphogenesis to Post-Germination"

### Sheet: Table S5
Supplemental Table S5. The Gene Ontology analysis results for TF genes within the significant GO term "regulation of transcription" in the mm stage.
* GO cutoff FDR < 0.05
GO ID	Gene # Detected	Gene # in GO Term	FDR	GO Term	Ontology	Detected Gene List
GO:0000165	13	570	0.00172161	MAPK cascade	BP	Glyma03g05220,Glyma05g00300,Glyma08g23380,Glyma10g29390,Glyma12g07510,Glyma12g35000,Glyma13g35550,Glyma13g37010,Glyma13g44730,Glyma14g03600,Glyma15g03650,Glyma15g06314,Glyma20g37900
GO:0000303	9	84	2.82099e-07	response to superoxide	BP	Glyma02g44220,Glyma03g36070,Glyma07g06620,Glyma07g07200,Glyma15g03650,Glyma16g03190,Glyma16g03640,Glyma19g44190,Glyma20g12250
GO:0000976	10	36	2.01219e-12	transcription regulatory region sequence-specific DNA binding	MF	Glyma02g02630,Glyma05g04990,Glyma05g30940,Glyma11g37920,Glyma13g23890,Glyma18g01830,Glyma18g15970,Glyma18g49290,Glyma19g01300,Glyma19g02490
GO:0003676	24	1614	0.00367088	nucleic acid binding	MF	Glyma01g00820,Glyma01g40671,Glyma02g16280,Glyma04g03560,Glyma06g03630,Glyma06g44440,Glyma07g01130,Glyma07g12170,Glyma09g30030,Glyma10g03541,Glyma10g05880,Glyma10g29390,Glyma10g35350,Glyma10g40400,Glyma12g07510,Glyma12g13300,Glyma13g36960,Glyma13g40860,Glyma15g02250,Glyma15g30265,Glyma19g32910,Glyma20g00850,Glyma20g32160,Glyma20g37900
GO:0003677	228	3882	1.04586e-189	DNA binding	MF	Glyma01g00510,Glyma01g00880,Glyma01g01875,Glyma01g25710,Glyma01g32890,Glyma01g38650,Glyma01g41581,Glyma02g01160,Glyma02g02310,Glyma02g02630,Glyma02g06730,Glyma02g07310,Glyma02g09060,Glyma02g09600,Glyma02g10250,Glyma02g26480,Glyma02g29830,Glyma02g40650,Glyma02g40750,Glyma02g40800,Glyma02g44220,Glyma02g44910,Glyma03g01000,Glyma03g04330,Glyma03g15810,Glyma03g22721,Glyma03g25100,Glyma03g25280,Glyma03…
GO:0003700	299	3813	0	sequence-specific DNA binding transcription factor activity	MF	Glyma01g00510,Glyma01g00820,Glyma01g00880,Glyma01g01875,Glyma01g25710,Glyma01g32890,Glyma01g38650,Glyma01g40671,Glyma01g41581,Glyma02g01160,Glyma02g02310,Glyma02g02630,Glyma02g06530,Glyma02g06730,Glyma02g07310,Glyma02g09060,Glyma02g09600,Glyma02g10250,Glyma02g16280,Glyma02g26480,Glyma02g29830,Glyma02g36510,Glyma02g40650,Glyma02g40750,Glyma02g40800,Glyma02g44220,Glyma02g44910,Glyma02g46690,Glyma03…
GO:0005515	74	4101	8.29677e-17	protein binding	MF	Glyma01g25710,Glyma02g36510,Glyma02g44220,Glyma03g05220,Glyma03g32747,Glyma04g03560,Glyma04g06810,Glyma04g33410,Glyma04g40450,Glyma04g41740,Glyma05g37120,Glyma05g37550,Glyma06g02738,Glyma06g03630,Glyma06g06886,Glyma06g13040,Glyma06g20950,Glyma06g27440,Glyma06g44290,Glyma07g08590,Glyma07g32180,Glyma07g35690,Glyma07g40270,Glyma08g02460,Glyma08g23380,Glyma08g47240,Glyma09g06730,Glyma09g37170,Glyma10…
GO:0005634	305	17222	2.37014e-148	nucleus	CC	Glyma01g00510,Glyma01g00820,Glyma01g00880,Glyma01g01875,Glyma01g25710,Glyma01g32890,Glyma01g38650,Glyma01g40671,Glyma01g41581,Glyma02g01160,Glyma02g02310,Glyma02g02630,Glyma02g06530,Glyma02g06730,Glyma02g07310,Glyma02g09060,Glyma02g09600,Glyma02g10250,Glyma02g16280,Glyma02g26480,Glyma02g29830,Glyma02g36510,Glyma02g40650,Glyma02g40750,Glyma02g40800,Glyma02g44220,Glyma02g44910,Glyma02g46690,Glyma03…
GO:0006351	7	191	0.00606756	transcription, DNA-dependent	BP	Glyma01g41581,Glyma05g04990,Glyma07g06620,Glyma11g06960,Glyma16g03190,Glyma16g25600,Glyma19g44190
GO:0006355	306	4035	0	regulation of transcription, DNA-dependent	BP	Glyma01g00510,Glyma01g00820,Glyma01g00880,Glyma01g01875,Glyma01g25710,Glyma01g32890,Glyma01g38650,Glyma01g40671,Glyma01g41581,Glyma02g01160,Glyma02g02310,Glyma02g02630,Glyma02g06530,Glyma02g06730,Glyma02g07310,Glyma02g09060,Glyma02g09600,Glyma02g10250,Glyma02g16280,Glyma02g26480,Glyma02g29830,Glyma02g36510,Glyma02g40650,Glyma02g40750,Glyma02g40800,Glyma02g44220,Glyma02g44910,Glyma02g46690,Glyma03…
GO:0007155	8	262	0.0067732	cell adhesion	BP	Glyma01g00510,Glyma05g36430,Glyma07g15640,Glyma08g03141,Glyma09g08350,Glyma13g17270,Glyma15g19980,Glyma17g14180
GO:0007275	23	234	9.01967e-19	multicellular organismal development	BP	Glyma01g00880,Glyma02g26480,Glyma02g40750,Glyma04g38560,Glyma04g42800,Glyma05g36031,Glyma06g11970,Glyma06g15990,Glyma06g21020,Glyma07g15180,Glyma07g32250,Glyma08g03590,Glyma08g16630,Glyma08g17351,Glyma12g33460,Glyma12g35000,Glyma13g18620,Glyma13g24320,Glyma13g31660,Glyma13g35550,Glyma13g39090,Glyma14g39080,Glyma15g41825
GO:0007623	16	311	9.44267e-09	circadian rhythm	BP	Glyma02g40800,Glyma07g08590,Glyma09g29800,Glyma10g28290,Glyma11g33180,Glyma13g00200,Glyma13g18805,Glyma14g03600,Glyma14g39130,Glyma16g34340,Glyma17g06290,Glyma17g19570,Glyma18g05050,Glyma19g40980,Glyma19g41261,Glyma20g22291
GO:0008270	52	2933	6.7503e-11	zinc ion binding	MF	Glyma01g00820,Glyma01g40671,Glyma02g10250,Glyma02g16280,Glyma03g04330,Glyma04g03560,Glyma04g33410,Glyma04g35650,Glyma05g02220,Glyma06g03630,Glyma06g19330,Glyma06g20950,Glyma06g44440,Glyma07g01130,Glyma07g12170,Glyma07g35690,Glyma09g06730,Glyma09g30030,Glyma09g37170,Glyma10g03541,Glyma10g05880,Glyma10g29390,Glyma10g35350,Glyma10g40400,Glyma10g40641,Glyma11g14920,Glyma11g31234,Glyma12g06880,Glyma12…
GO:0009410	11	163	5.0417e-07	response to xenobiotic stimulus	BP	Glyma03g29825,Glyma06g01240,Glyma07g06620,Glyma11g11791,Glyma12g04440,Glyma14g40580,Glyma15g04190,Glyma16g03190,Glyma17g37510,Glyma19g32715,Glyma19g44190
GO:0009414	21	831	2.20909e-06	response to water deprivation	BP	Glyma02g26480,Glyma03g05220,Glyma04g04355,Glyma04g38560,Glyma04g42800,Glyma06g04490,Glyma06g11970,Glyma07g06620,Glyma10g08370,Glyma11g37920,Glyma12g35000,Glyma13g22061,Glyma13g35550,Glyma14g09320,Glyma15g03650,Glyma16g03190,Glyma17g35620,Glyma18g01830,Glyma19g37910,Glyma19g44190,Glyma20g35180
GO:0009611	15	942	0.0156219	response to wounding	BP	Glyma02g26480,Glyma02g46690,Glyma04g38560,Glyma04g42800,Glyma06g11970,Glyma07g06620,Glyma08g23380,Glyma08g43770,Glyma10g23440,Glyma12g35000,Glyma13g35550,Glyma13g44730,Glyma16g03190,Glyma19g44190,Glyma20g35180
GO:0009630	13	340	9.81268e-06	gravitropism	BP	Glyma03g04330,Glyma06g44290,Glyma07g32180,Glyma10g28290,Glyma10g35350,Glyma13g24370,Glyma13g30860,Glyma14g03600,Glyma17g05220,Glyma19g40980,Glyma19g41261,Glyma20g22291,Glyma20g32160
GO:0009651	30	1653	3.38089e-06	response to salt stress	BP	Glyma02g02630,Glyma02g09600,Glyma02g40800,Glyma02g44220,Glyma03g36070,Glyma04g33210,Glyma07g06620,Glyma07g07200,Glyma09g29800,Glyma10g08370,Glyma11g33180,Glyma11g37920,Glyma12g07110,Glyma13g22061,Glyma13g23890,Glyma13g39090,Glyma14g39130,Glyma15g02250,Glyma15g03650,Glyma16g03190,Glyma16g03640,Glyma16g34340,Glyma17g35620,Glyma18g01830,Glyma18g05050,Glyma19g01300,Glyma19g37910,Glyma19g44190,Glyma20…
GO:0009686	9	106	1.6556e-06	gibberellin biosynthetic process	BP	Glyma03g32747,Glyma08g47240,Glyma10g04890,Glyma10g08370,Glyma13g19250,Glyma13g22061,Glyma18g02190,Glyma18g38490,Glyma19g37910
GO:0009704	5	28	4.61693e-05	de-etiolation	BP	Glyma10g28290,Glyma14g03600,Glyma19g40980,Glyma19g41261,Glyma20g22291
GO:0009722	2	9	0.0396743	detection of cytokinin stimulus	BP	Glyma04g06810,Glyma06g06886
GO:0009723	30	634	5.31879e-16	response to ethylene stimulus	BP	Glyma01g00510,Glyma02g40800,Glyma02g44220,Glyma04g04490,Glyma04g33210,Glyma05g36430,Glyma07g06620,Glyma07g07200,Glyma07g08590,Glyma07g15640,Glyma08g03141,Glyma09g08350,Glyma09g29800,Glyma11g33180,Glyma12g07110,Glyma13g17270,Glyma14g09540,Glyma14g39130,Glyma15g02250,Glyma15g16260,Glyma15g19980,Glyma16g03190,Glyma16g03640,Glyma16g34340,Glyma17g05220,Glyma17g35620,Glyma18g05050,Glyma19g44190,Glyma20…
GO:0009725	13	78	2.86552e-13	response to hormone stimulus	BP	Glyma01g00510,Glyma02g40650,Glyma03g41920,Glyma05g36430,Glyma07g15640,Glyma07g40270,Glyma08g03141,Glyma09g08350,Glyma12g28550,Glyma12g29720,Glyma13g17270,Glyma15g19980,Glyma17g05220
GO:0009733	34	916	3.12117e-15	response to auxin stimulus	BP	Glyma01g00510,Glyma01g41581,Glyma02g40650,Glyma02g40800,Glyma02g44220,Glyma03g36070,Glyma04g33210,Glyma05g04990,Glyma05g36430,Glyma07g07200,Glyma07g15640,Glyma07g40270,Glyma08g03141,Glyma08g47240,Glyma09g06730,Glyma09g08350,Glyma11g33180,Glyma12g07110,Glyma12g28550,Glyma12g29720,Glyma13g17270,Glyma14g39130,Glyma15g02250,Glyma15g17956,Glyma15g19980,Glyma16g03640,Glyma17g03950,Glyma17g05220,Glyma17…
GO:0009734	5	96	0.0104941	auxin mediated signaling pathway	BP	Glyma01g41581,Glyma02g40800,Glyma11g33180,Glyma14g39130,Glyma18g05050
GO:0009737	30	1069	2.58406e-10	response to abscisic acid stimulus	BP	Glyma01g01875,Glyma02g09600,Glyma02g26480,Glyma02g40800,Glyma03g36070,Glyma04g04490,Glyma04g38560,Glyma04g42800,Glyma06g11970,Glyma07g04290,Glyma07g07200,Glyma08g47240,Glyma09g34030,Glyma10g08370,Glyma11g31234,Glyma11g33180,Glyma11g37920,Glyma12g07110,Glyma13g22061,Glyma13g31970,Glyma14g09540,Glyma14g39130,Glyma16g00971,Glyma16g03640,Glyma17g35620,Glyma18g01830,Glyma18g05050,Glyma18g38490,Glyma19…
GO:0009739	13	240	2.90932e-07	response to gibberellin stimulus	BP	Glyma02g40800,Glyma04g33210,Glyma07g07200,Glyma10g08370,Glyma11g33180,Glyma12g07110,Glyma13g22061,Glyma14g39130,Glyma15g02250,Glyma16g03640,Glyma17g35620,Glyma18g05050,Glyma19g37910
GO:0009740	15	186	8.98085e-11	gibberellic acid mediated signaling pathway	BP	Glyma03g32747,Glyma08g47240,Glyma10g04890,Glyma10g08370,Glyma10g28290,Glyma13g00200,Glyma13g19250,Glyma13g22061,Glyma17g06290,Glyma18g02190,Glyma18g38490,Glyma19g37910,Glyma19g40980,Glyma19g41261,Glyma20g22291
GO:0009741	11	206	3.93481e-06	response to brassinosteroid stimulus	BP	Glyma01g00510,Glyma05g36430,Glyma07g15640,Glyma08g03141,Glyma09g08350,Glyma10g35350,Glyma13g17270,Glyma14g22970,Glyma15g19980,Glyma17g05220,Glyma20g32160
GO:0009751	13	285	1.71382e-06	response to salicylic acid stimulus	BP	Glyma02g40800,Glyma03g15810,Glyma04g04490,Glyma04g33210,Glyma07g07200,Glyma11g33180,Glyma12g07110,Glyma14g09540,Glyma14g22970,Glyma14g39130,Glyma16g03640,Glyma17g35620,Glyma18g05050
GO:0009753	16	456	1.6556e-06	response to jasmonic acid stimulus	BP	Glyma02g26480,Glyma04g04490,Glyma04g33210,Glyma04g38560,Glyma04g42800,Glyma06g11970,Glyma07g06090,Glyma12g07110,Glyma14g09540,Glyma14g22970,Glyma15g02250,Glyma15g16260,Glyma16g02690,Glyma17g10290,Glyma17g35620,Glyma18g50371
GO:0009788	6	55	6.41435e-05	negative regulation of abscisic acid mediated signaling pathway	BP	Glyma02g26480,Glyma04g38560,Glyma04g42800,Glyma06g11970,Glyma11g37920,Glyma18g01830
GO:0009862	10	363	0.0028842	systemic acquired resistance, salicylic acid mediated signaling pathway	BP	Glyma03g34730,Glyma03g36070,Glyma05g00300,Glyma05g37550,Glyma10g29390,Glyma12g07510,Glyma13g37010,Glyma14g03600,Glyma15g06314,Glyma20g37900
GO:0009873	6	182	0.0256487	ethylene mediated signaling pathway	BP	Glyma06g44430,Glyma07g08590,Glyma12g13315,Glyma13g30990,Glyma15g16260,Glyma20g16920
GO:0009937	2	8	0.0319413	regulation of gibberellic acid mediated signaling pathway	BP	Glyma04g03560,Glyma06g03630
GO:0009959	4	24	0.000759233	negative gravitropism	BP	Glyma03g32747,Glyma07g12170,Glyma10g04890,Glyma13g19250
GO:0009961	2	7	0.0256487	response to 1-aminocyclopropane-1-carboxylic acid	BP	Glyma02g46690,Glyma08g43770
GO:0009965	18	359	9.54442e-10	leaf morphogenesis	BP	Glyma01g38650,Glyma01g40671,Glyma02g02630,Glyma02g06730,Glyma05g00300,Glyma07g04290,Glyma10g29390,Glyma11g06640,Glyma12g07510,Glyma13g00200,Glyma13g23890,Glyma13g29160,Glyma16g00971,Glyma18g15970,Glyma18g50371,Glyma19g01300,Glyma20g00850,Glyma20g37900
GO:0010017	5	53	0.000909846	red or far-red light signaling pathway	BP	Glyma05g04990,Glyma10g28290,Glyma19g40980,Glyma19g41261,Glyma20g22291
GO:0010029	6	81	0.000569258	regulation of seed germination	BP	Glyma03g32747,Glyma04g03560,Glyma06g03630,Glyma07g08590,Glyma10g04890,Glyma13g19250
GO:0010030	3	33	0.0319413	positive regulation of seed germination	BP	Glyma03g04330,Glyma11g31234,Glyma13g31970
GO:0010067	4	20	0.00039156	procambium histogenesis	BP	Glyma04g35650,Glyma05g02220,Glyma06g19330,Glyma17g09710
GO:0010087	4	37	0.00334029	phloem or xylem histogenesis	BP	Glyma04g35650,Glyma05g02220,Glyma06g19330,Glyma17g09710
GO:0010088	3	10	0.001436	phloem development	BP	Glyma08g17400,Glyma15g29620,Glyma15g41740
GO:0010090	9	276	0.00199019	trichome morphogenesis	BP	Glyma01g00510,Glyma05g36430,Glyma06g02738,Glyma07g15640,Glyma08g03141,Glyma09g08350,Glyma13g17270,Glyma15g19980,Glyma17g14180
GO:0010099	3	19	0.00790953	regulation of photomorphogenesis	BP	Glyma03g32747,Glyma10g04890,Glyma13g19250
GO:0010100	3	30	0.0256487	negative regulation of photomorphogenesis	BP	Glyma03g32747,Glyma10g04890,Glyma13g19250
GO:0010162	7	207	0.00914445	seed dormancy process	BP	Glyma01g01875,Glyma03g04330,Glyma07g04290,Glyma09g34030,Glyma13g39090,Glyma16g00971,Glyma17g10290
GO:0010187	5	51	0.000800182	negative regulation of seed germination	BP	Glyma06g44440,Glyma12g13300,Glyma13g00200,Glyma17g06290,Glyma17g19570
GO:0010200	14	738	0.00518985	response to chitin	BP	Glyma04g03070,Glyma04g04490,Glyma06g03110,Glyma10g23440,Glyma10g40400,Glyma12g07110,Glyma12g10350,Glyma13g16510,Glyma13g29760,Glyma14g07620,Glyma14g09540,Glyma17g06160,Glyma17g06450,Glyma17g37350
GO:0010310	6	188	0.0285209	regulation of hydrogen peroxide metabolic process	BP	Glyma03g34730,Glyma10g29390,Glyma11g06960,Glyma12g07510,Glyma16g25600,Glyma20g37900
GO:0010311	8	115	3.24138e-05	lateral root formation	BP	Glyma01g00510,Glyma05g36430,Glyma07g15640,Glyma08g03141,Glyma09g08350,Glyma13g17270,Glyma15g19980,Glyma17g05220
GO:0010313	3	8	0.0020615	phytochrome binding	MF	Glyma03g32747,Glyma10g04890,Glyma13g19250
GO:0016114	4	30	0.00163413	terpenoid biosynthetic process	BP	Glyma03g01000,Glyma08g47240,Glyma18g38490,Glyma19g29660
GO:0030154	7	188	0.00562466	cell differentiation	BP	Glyma01g40671,Glyma02g06530,Glyma08g21890,Glyma13g29160,Glyma16g25570,Glyma18g50371,Glyma20g00850
GO:0030968	7	239	0.0197553	endoplasmic reticulum unfolded protein response	BP	Glyma03g29825,Glyma06g01240,Glyma11g11791,Glyma12g04440,Glyma14g40580,Glyma17g37510,Glyma19g32715
GO:0031539	4	7	4.04672e-06	positive regulation of anthocyanin metabolic process	BP	Glyma10g28290,Glyma19g40980,Glyma19g41261,Glyma20g22291
GO:0031930	2	5	0.0141986	mitochondria-nucleus signaling pathway	BP	Glyma08g47240,Glyma18g38490
GO:0034605	3	15	0.00442152	cellular response to heat	BP	Glyma13g16510,Glyma14g22970,Glyma17g06160
GO:0042802	9	302	0.0099236	identical protein binding	MF	Glyma03g32747,Glyma05g37120,Glyma08g02460,Glyma10g04890,Glyma10g28290,Glyma13g19250,Glyma19g40980,Glyma19g41261,Glyma20g22291
GO:0042803	8	252	0.0151363	protein homodimerization activity	MF	Glyma02g02630,Glyma03g36070,Glyma05g04990,Glyma10g05880,Glyma13g23890,Glyma14g36221,Glyma17g24602,Glyma19g01300
GO:0042991	5	65	0.00215182	transcription factor import into nucleus	BP	Glyma04g41740,Glyma05g37120,Glyma06g13040,Glyma08g02460,Glyma14g29040
GO:0043565	73	878	1.0851e-59	sequence-specific DNA binding	MF	Glyma01g25710,Glyma01g38650,Glyma01g41581,Glyma02g02630,Glyma02g06730,Glyma02g36510,Glyma02g44910,Glyma02g46690,Glyma03g01000,Glyma03g05220,Glyma03g22721,Glyma03g27865,Glyma03g29825,Glyma03g33376,Glyma03g36070,Glyma04g06810,Glyma05g04990,Glyma05g30940,Glyma05g37550,Glyma06g01240,Glyma06g06886,Glyma06g20300,Glyma06g27440,Glyma06g47880,Glyma07g06620,Glyma08g08340,Glyma08g21890,Glyma08g23380,Glyma08…
GO:0043687	6	88	0.000833423	post-translational protein modification	BP	Glyma10g35350,Glyma10g40641,Glyma15g03225,Glyma18g02190,Glyma20g26700,Glyma20g32160
GO:0044212	5	42	0.000945189	transcription regulatory region DNA binding	MF	Glyma09g30030,Glyma12g10350,Glyma13g00200,Glyma13g37010,Glyma17g06290
GO:0045892	11	356	0.000569258	negative regulation of transcription, DNA-dependent	BP	Glyma01g41581,Glyma04g40450,Glyma06g44430,Glyma10g40400,Glyma11g31234,Glyma12g10350,Glyma12g13315,Glyma13g30990,Glyma13g31970,Glyma15g13660,Glyma17g14180
GO:0045893	37	558	5.83585e-25	positive regulation of transcription, DNA-dependent	BP	Glyma01g40671,Glyma02g02630,Glyma02g10250,Glyma02g46690,Glyma03g27865,Glyma04g04355,Glyma04g35650,Glyma05g02220,Glyma05g30940,Glyma06g04490,Glyma06g19330,Glyma07g32250,Glyma08g43770,Glyma09g06730,Glyma10g35350,Glyma10g40641,Glyma11g14920,Glyma12g06880,Glyma12g33460,Glyma13g23890,Glyma13g24320,Glyma13g29160,Glyma13g36960,Glyma14g09320,Glyma14g22970,Glyma15g03225,Glyma15g04190,Glyma15g16260,Glyma15…
GO:0045962	2	7	0.0256487	positive regulation of development, heterochronic	BP	Glyma13g29160,Glyma18g50371
GO:0046685	4	66	0.0228956	response to arsenic-containing substance	BP	Glyma02g29830,Glyma03g29750,Glyma10g12150,Glyma15g42680
GO:0046982	6	117	0.00985388	protein heterodimerization activity	MF	Glyma03g36070,Glyma06g01240,Glyma06g02738,Glyma09g30030,Glyma12g04440,Glyma17g24602
GO:0046983	34	671	2.13013e-19	protein dimerization activity	MF	Glyma01g00510,Glyma02g40650,Glyma03g27865,Glyma03g29825,Glyma03g41920,Glyma04g04641,Glyma05g36430,Glyma06g01240,Glyma07g06620,Glyma07g15640,Glyma07g40270,Glyma08g03141,Glyma09g08350,Glyma10g08370,Glyma11g06960,Glyma11g11791,Glyma12g04440,Glyma12g28550,Glyma12g29720,Glyma13g17270,Glyma13g22061,Glyma14g40580,Glyma15g19980,Glyma16g03190,Glyma16g25600,Glyma17g05220,Glyma17g24602,Glyma17g29170,Glyma17…
GO:0048366	10	173	7.19995e-06	leaf development	BP	Glyma03g42301,Glyma04g41740,Glyma06g13040,Glyma07g04290,Glyma07g05381,Glyma13g29160,Glyma14g29040,Glyma16g00971,Glyma16g01951,Glyma18g50371
GO:0048510	4	45	0.00632393	regulation of timing of transition from vegetative to reproductive phase	BP	Glyma05g30940,Glyma12g36540,Glyma13g36960,Glyma18g00903
GO:0048513	6	47	2.78952e-05	organ development	BP	Glyma01g38650,Glyma02g06730,Glyma04g06810,Glyma05g37550,Glyma06g06886,Glyma11g06640
GO:0048573	7	284	0.0436182	photoperiodism, flowering	BP	Glyma02g29830,Glyma03g29750,Glyma05g30940,Glyma10g12150,Glyma11g13960,Glyma13g36960,Glyma15g42680
GO:0048577	2	3	0.00518985	negative regulation of short-day photoperiodism, flowering	BP	Glyma10g35350,Glyma20g32160
GO:0051276	2	8	0.0319413	chromosome organization	BP	Glyma10g40641,Glyma20g26700
GO:0071345	2	9	0.0396743	cellular response to cytokine stimulus	BP	Glyma04g06810,Glyma06g06886
GO:0090342	2	10	0.047737	regulation of cell aging	BP	Glyma11g06960,Glyma16g25600
GO:2000034	2	5	0.0141986	regulation of seed maturation	BP	Glyma11g31234,Glyma13g31970
GO:2000652	3	39	0.047737	regulation of secondary cell wall biogenesis	BP	Glyma07g32250,Glyma12g33460,Glyma13g24320
GO:2000904	2	6	0.0200609	regulation of starch metabolic process	BP	Glyma07g12170,Glyma09g30030
