## Supplemental Table S6 for "Temporal Transcriptome Analysis Uncovers Regulatory Modules Programming Embryo Development from Embryonic Morphogenesis to Post-Germination"

### Sheet: Tab S6A
Supplemental Table S6A. Gene annotation of the GO terms relative to epigenetics in the Gene Ontology analysis results for genes upregulated in the mm stage compared to em.
* GO cutoff FDR < 0.05
GO ID	Up-regulated genes	Soybean genes	FDR	GO term	Gm ID	At Homolog	Symbol	Functional category
GO:0006342	50	368	0.014454	chromatin silencing	Glyma01g04791	AT1G32490	EMB2733	others
					Glyma01g25710	AT5G02030	BLH9	others
					Glyma02g01540	AT4G02020	SWN	chromatin writer
					Glyma02g06771	AT2G23740	SUVR5	chromatin writer
					Glyma02g11335	AT1G13220	CRWN2	nuclear structure
					Glyma02g11560	AT2G23360	NA	others
					Glyma02g41581	AT3G48670	IDN2	DNA methylation
					Glyma02g45120	AT2G34780	EMB1611	others
					Glyma03g28960	AT3G57300	INO80	chromatin reader
					Glyma03g33900	AT1G08060	MOM1	chromatin reader
					Glyma03g34860	AT2G36490	ROS1	DNA demethylation
					Glyma03g40500	AT1G54490	AIN1	small RNA relative
					Glyma03g42290	AT1G01040	ASU1	others
					Glyma04g07460	AT4G32551	LUG	others
					Glyma04g38730	AT5G09230	SRT2	chromatin eraser
					Glyma05g21580	AT5G67320	HOS15	chromatin reader
					Glyma06g06590	AT2G31270	CDT1A	others
					Glyma06g07580	AT4G32551	LUG	others
					Glyma06g21821	AT1G32490	EMB2733	others
					Glyma07g38180	AT2G28290	SYD	chromatin reader
					Glyma07g40270	AT1G59750	ARF1	others
					Glyma08g14470	AT4G39860	NA	others
					Glyma09g07980	AT2G06210	ELF8	chromatin reader
					Glyma10g01580	AT4G02020	SWN	chromatin writer
					Glyma10g07601	AT2G36490	ROS1	DNA demethylation
					Glyma11g14521	AT2G25880	AUR2	others
					Glyma11g20325	AT1G08060	MOM1	chromatin reader
					Glyma12g08230	AT1G08060	MOM1	chromatin reader
					Glyma12g28550	AT1G59750	ARF1	others
					Glyma12g29910	AT1G08060	MOM1	chromatin reader
					Glyma12g29922	AT1G08060	MOM1	chromatin reader
					Glyma13g21460	AT2G36490	ROS1	DNA demethylation
					Glyma13g28720	AT5G18620	CHR17	chromatin reader
					Glyma13g39935	AT1G08060	MOM1	chromatin reader
					Glyma14g03630	AT2G34780	EMB1611	others
					Glyma14g07370	AT3G48670	IDN2	DNA methylation
					Glyma14g33400	AT1G77720	PPK1	others
					Glyma15g03521	AT1G05950	NA	others
					Glyma15g10370	AT5G18620	CHR17	chromatin reader
					Glyma15g19450	AT2G06210	ELF8	chromatin reader
					Glyma15g37710	AT2G40030	NRPD1B	DNA methylation
					Glyma17g02540	AT2G28290	CHR3	chromatin reader
					Glyma17g09920	AT4G11130	RDR2	DNA methylaiton
					Glyma17g18720	AT2G23360	NA	others
					Glyma17g30910	AT4G32551	LUG	others
					Glyma19g31720	AT3G57300	INO80	chromatin reader
					Glyma19g43160	AT1G54490	XRN4	small RNA relative
					Glyma19g45060	AT1G01040	DCL1	others
					Glyma20g05250	AT2G29890	VLN1	others
					Glyma20g32430	AT2G35630	GEM1	others
GO:0006344	6	8	0.000645	maintenance of chromatin silencing	Glyma03g33900	AT1G08060	MOM1	chromatin reader
					Glyma11g20325	AT1G08060	MOM1	chromatin reader
					Glyma12g08230	AT1G08060	MOM1	chromatin reader
					Glyma12g29910	AT1G08060	MOM1	chromatin reader
					Glyma12g29922	AT1G08060	MOM1	chromatin reader
					Glyma13g39935	AT1G08060	MOM1	chromatin reader
GO:0031048	21	104	0.005222	chromatin silencing by small RNA	Glyma03g34910	AT2G36480	NA	others
					Glyma04g01042	AT2G16485	NERD	DNA methylation
					Glyma04g01054	AT2G16485	NERD	DNA methylation
					Glyma04g06570	AT4G31880	PDS5C	DNA demethylation
					Glyma05g12992	AT5G65180	NA	others
					Glyma06g01070	AT2G16485	NERD	DNA methylation
					Glyma06g06630	AT4G31880	PDS5C	DNA demethylation
					Glyma06g06640	AT4G31880	PDS5C	DNA demethylation
					Glyma06g09930	AT5G10940	ASG2	others
					Glyma07g36630	AT4G16280	FCA	chromatin reader
					Glyma11g13490	AT2G43410	FPA	chromatin reader
					Glyma11g36110	AT5G65180	NA	others
					Glyma11g37740	AT1G13030	coilin	others
					Glyma13g42061	AT2G43410	FPA	chromatin reader
					Glyma15g03335	AT2G43410	FPA	chromatin reader
					Glyma16g03973	AT3G09360	BRF2	others
					Glyma17g03960	AT4G16280	FCA	chromatin reader
					Glyma17g09551	AT1G19100	MORC6	chromatin reader
					Glyma19g29580	AT3G09360	BRF2	others
					Glyma19g37600	AT2G36480	NA	others
					Glyma19g37610	AT2G36480	NA	others
GO:0033169	7	12	0.00105	histone H3-K9 demethylation	Glyma04g36620	AT3G48430	REF6	chromatin eraser
					Glyma04g36630	AT3G48430	REF6	chromatin eraser
					Glyma06g18300	AT3G48430	REF6	chromatin eraser
					Glyma10g35350	AT5G04240	ELF6	chromatin eraser
					Glyma19g12090	AT3G07610	IBM1	chromatin eraser
					Glyma20g23860	AT3G07610	IBM1	chromatin eraser
					Glyma20g32160	AT5G04240	ELF6	chromatin eraser
GO:0035196	25	152	0.024749	production of miRNAs involved in gene silencing by miRNA	Glyma01g04791	AT1G32490	EMB2733	others
					Glyma01g37136	AT2G17930	NA	others
					Glyma01g38120	AT3G50670	U1-70K	others
					Glyma01g44460	AT3G02890	AIPP2	chromatin reader
					Glyma02g11335	AT1G13220	CRWN2	nuclear structure
					Glyma02g37891	AT4G24500	SIC	small RNA relative
					Glyma02g43970	AT2G27170	SMC3	sister_chromatid_alignment
					Glyma03g40337	AT5G41070	DRB5	small RNA relative
					Glyma04g10230	AT1G09700	DRB1	small RNA relative
					Glyma05g07740	AT5G23080	TGH	small RNA relative
					Glyma05g10865	AT3G62800	TIF3K1	DNA methylaiton
					Glyma06g16960	AT5G23570	SGS3	small RNA relative
					Glyma06g21821	AT1G32490	EMB2733	others
					Glyma07g16120	AT1G65660	SMP1	others
					Glyma08g04620	AT1G73840	ESP1	others
					Glyma10g36663	AT1G54610	NA	others
					Glyma11g01070	AT3G02890	AIPP2	chromatin reader
					Glyma11g08140	AT2G17930	NA	others
					Glyma11g20530	AT2G28380	DRB2	DNA methylation
					Glyma12g08070	AT2G28380	DRB2	DNA methylation
					Glyma12g29420	AT2G28380	DRB2	DNA methylation
					Glyma14g04930	AT2G27170	SMC3	sister_chromatid_alignment
					Glyma17g13270	AT5G23080	TGH	small RNA relative
					Glyma19g42970	AT5G41070	DRB5	small RNA relative
					Glyma20g37360	AT1G54610	NA	others
GO:0035278	4	6	0.021705	negative regulation of translation involved in gene silencing by miRNA	Glyma04g35100	AT3G48050	SUO	others
					Glyma05g01910	AT3G48050	SUO	others
					Glyma06g19640	AT3G48050	SUO	others
					Glyma19g01523	AT3G48050	SUO	others
GO:0040029	11	31	0.001491	regulation of gene expression, epigenetic	Glyma04g15120	AT5G04940	SUVH1	chromatin writer
					Glyma04g42405	AT1G77300	EFS	chromatin writer
					Glyma05g02406	AT4G24680	MOS1	chromatin reader
					Glyma06g12391	AT1G77300	EFS	chromatin writer
					Glyma07g07550	AT2G46020	BRM	chromatin reader
					Glyma07g36630	AT4G16280	FCA	chromatin reader
					Glyma09g39380	AT2G46020	BRM	chromatin reader
					Glyma16g03950	AT2G46020	BRM	chromatin reader
					Glyma17g03960	AT4G16280	FCA	chromatin reader
					Glyma17g09510	AT4G24680	MOS1	chromatin reader
					Glyma18g46930	AT2G46020	BRM	chromatin reader
GO:0043044	4	4	0.002808	ATP-dependent chromatin remodeling	Glyma07g07550	AT2G46020	BRM	chromatin reader
					Glyma09g39380	AT2G46020	BRM	chromatin reader
					Glyma16g03950	AT2G46020	BRM	chromatin reader
					Glyma18g46930	AT2G46020	BRM	chromatin reader
GO:0080111	5	7	0.003742	DNA demethylation	Glyma03g34860	AT2G36490	ROS1	DNA demethylation
					Glyma09g10320	AT5G58130	ROS3	DNA demethylation
					Glyma10g07601	AT2G36490	ROS1	DNA demethylation
					Glyma13g21460	AT2G36490	ROS1	DNA demethylation
					Glyma15g22480	AT5G58130	ROS3	DNA demethylation

### Sheet: Tab S6B
Supplemental Table S6B. Gene annotation of the GO terms relative to epigenetics in the Gene Ontology analysis results for genes upregulated during germination
* GO cutoff FDR < 0.05
GO ID	Up-regulated genes	Soybean genes	FDR	GO term	Gm ID	At Homolog	Symbol	Functional category
GO:0006334	49	132	2.98464e-36	nucleosome assembly	Glyma05g32430	AT5G64630	FAS2	histone chaprone
3hai					Glyma02g38921	AT5G59970	NA	histone protein
					Glyma03g32881	AT5G59970	NA	histone protein
					Glyma03g32980	AT2G37470	HTB5	histone protein
					Glyma10g34231	AT2G37470	HTB5	histone protein
					Glyma11g15050	AT3G45980	H2B	histone protein
					Glyma11g15070	AT3G45980	H2B	histone protein
					Glyma11g15090	AT3G45980	H2B	histone protein
					Glyma11g15497	AT5G59970	NA	histone protein
					Glyma11g24062	AT5G59970	NA	histone protein
					Glyma11g24149	AT5G59970	NA	histone protein
					Glyma11g24323	AT5G59970	NA	histone protein
					Glyma12g07030	AT3G45980	H2B	histone protein
					Glyma12g07040	AT3G45980	H2B	histone protein
					Glyma12g07050	AT3G45980	H2B	histone protein
					Glyma12g34360	AT1G51060	HTA10	histone protein
					Glyma13g19470	AT2G37470	HTB5	histone protein
					Glyma13g36190	AT5G54640	HTA1	histone protein
					Glyma13g40940	AT5G02560	HTA12	histone protein
					Glyma15g04520	AT5G02560	HTA12	histone protein
					Glyma15g04530	AT5G02560	HTA12	histone protein
					Glyma15g04805	AT5G59970	NA	histone protein
					Glyma18g07153	AT5G59970	NA	histone protein
					Glyma18g07160	AT5G59970	NA	histone protein
					Glyma19g35601	AT5G59970	NA	histone protein
					Glyma19g35690	AT2G37470	HTB5	histone protein
					Glyma19g42240	AT5G27670	HTA7	histone protein
					Glyma20g21230	AT5G59970	NA	histone protein
					Glyma20g33320	AT2G37470	HTB5	histone protein
					Glyma02g01860	AT2G30620	H1.2	histone variant
					Glyma02g15910	AT2G30620	H1.2	histone variant
					Glyma10g03840	AT2G30620	H1.2	histone variant
					Glyma10g30560	AT2G30620	H1.2	histone variant
					Glyma11g13940	AT5G65360	H3.1	histone variant
					Glyma11g37970	AT5G10980	H3.3	histone variant
					Glyma13g24180	AT5G65360	H3.1	histone variant
					Glyma13g39590	AT5G59910	HTB4	histone variant
					Glyma13g41710	AT5G65360	H3.1	histone variant
					Glyma15g03710	AT5G65360	H3.1	histone variant
					Glyma15g34870	AT5G65360	H3.1	histone variant
					Glyma17g37480	AT5G10980	H3.3	histone variant
					Glyma18g01861	AT5G10980	H3.3	histone variant
					Glyma18g50120	AT5G65360	H3.1	histone variant
					Glyma20g36880	AT2G30620	H1.2	histone variant
					Glyma14g40590	AT5G10980	H3.3	histone variant
					Glyma08g24380	AT5G65360	H3.1	histone variant
					Glyma11g08000	AT2G18050	HIS1-3	histone variant
					Glyma02g41220	AT1G14900	HMGA	others
					Glyma14g39590	AT1G14900	HMGA	others
GO:0006334	28	132	0.000814262	nucleosome assembly	Glyma01g44160	AT4G25340	FKBP53	histone chaprone
27hai					Glyma05g01120	AT1G18800	NRP2	histone chaprone
					Glyma08g16590	AT5G64630	FAS2	histone chaprone
					Glyma09g38350	AT1G65470	FAS1	histone chaprone
					Glyma17g10770	AT1G18800	NRP2	histone chaprone
					Glyma11g15070	AT3G45980	H2B	histone protein
					Glyma11g15497	AT5G59970	NA	histone protein
					Glyma11g24062	AT5G59970	NA	histone protein
					Glyma11g24149	AT5G59970	NA	histone protein
					Glyma11g24236	AT5G59970	NA	histone protein
					Glyma11g24323	AT5G59970	NA	histone protein
					Glyma12g07943	AT5G59970	NA	histone protein
					Glyma12g30300	AT5G59910	HTB4	histone protein
					Glyma13g39590	AT5G59910	HTB4	histone protein
					Glyma13g40890	AT5G02560	HTA12	histone protein
					Glyma13g40900	AT5G02560	HTA12	histone protein
					Glyma17g07070	AT5G59970	NA	histone protein
					Glyma18g07153	AT5G59970	NA	histone protein
					Glyma18g07160	AT5G59970	NA	histone protein
					Glyma20g33320	AT2G37470	NA	histone protein
					Glyma03g30440	AT1G08880	G-H2AX	histone variant
					Glyma05g32210	AT5G65360	H3.1	histone variant
					Glyma08g26880	AT5G65360	H3.1	histone variant
					Glyma11g13940	AT5G65360	H3.1	histone variant
					Glyma12g05910	AT5G65360	H3.1	histone variant
					Glyma15g34870	AT5G65360	H3.1	histone variant
					Glyma19g33360	AT1G54690	G-H2AX	histone variant
					Glyma17g17370	AT5G67580	TBP3	others
GO:0006334	46	132	8.45734e-05	nucleosome assembly	Glyma15g02860	AT2G19480	NAP1;2	histone chaprone
sdlg					Glyma0856s00200	AT3G18035	HON4	histone protein
					Glyma08g05710	AT1G48620	HON5	histone protein
					Glyma09g30800	AT1G48620	HON5	histone protein
					Glyma10g26820	AT5G59970	NA	histone protein
					Glyma12g07943	AT5G59970	NA	histone protein
					Glyma12g34360	AT1G51060	HTA10	histone protein
					Glyma13g21050	AT5G59970	NA	histone protein
					Glyma13g36190	AT5G54640	HTA1	histone protein
					Glyma13g40890	AT5G02560	HTA12	histone protein
					Glyma13g40900	AT5G02560	HTA12	histone protein
					Glyma13g40940	AT5G02560	HTA12	histone protein
					Glyma15g04520	AT5G02560	HTA12	histone protein
					Glyma17g07070	AT5G59970	NA	histone protein
					Glyma18g07160	AT5G59970	NA	histone protein
					Glyma19g27616	AT1G48620	HON5	histone protein
					Glyma19g35601	AT5G59970	NA	histone protein
					Glyma19g42240	AT5G27670	HTA7	histone protein
					Glyma20g21230	AT5G59970	NA	histone protein
					Glyma08g24380	AT5G65360	H3.1	histone variant
					Glyma08g26880	AT5G65360	H3.1	histone variant
					Glyma10g03840	AT2G30620	NA	histone variant
					Glyma10g30560	AT2G30620	NA	histone variant
					Glyma11g08000	AT2G18050	HIS1-3	histone variant
					Glyma11g13940	AT5G65360	H3.1	histone variant
					Glyma11g37970	AT5G10980	H3.3	histone variant
					Glyma12g05910	AT5G65360	H3.1	histone variant
					Glyma13g24180	AT5G65360	H3.1	histone variant
					Glyma13g41710	AT5G65360	H3.1	histone variant
					Glyma15g03710	AT5G65360	H3.1	histone variant
					Glyma15g34870	AT5G65360	H3.1	histone variant
					Glyma18g01861	AT5G10980	H3.3	histone variant
					Glyma18g50120	AT5G65360	H3.1	histone variant
					Glyma19g33360	AT1G54690	G-H2AX	histone variant
					Glyma20g36880	AT2G30620	NA	histone variant
					Glyma11g33690	AT1G14900	HMGA	others
