## Supplemental Table S7 for "Temporal Transcriptome Analysis Uncovers Regulatory Modules Programming Embryo Development from Embryonic Morphogenesis to Post-Germination"

### Sheet: Table S7
Supplemental Table S7. Gene annotation for the GO term 'seed germination' in the Gene Ontology analysis results for genes upregulated in the mm stage compared to em.
Gm ID	Gm Symbol	At Homolog ID	At Symbol	Function	Reference
Glyma07g04290	GmGRF5	AT3G13960	AtGRF5	cell proliferation	Li et al., 2014
Glyma16g00971	GmGRF5	AT3G13960	AtGRF5	cell proliferation	Li et al., 2014
Glyma01g29480	GnEM6	AT2G40170	AtEM6	desiccation tolerance	TAIR, https://www.arabidopsis.org/
Glyma03g07470	GmEM6	AT2G40170	AtEM6	desiccation tolerance	TAIR, https://www.arabidopsis.org/
Glyma02g46000	GmKNO1	AT3G20490	AtKNO1	DNA repair	Bouyer et al., 2018
Glyma14g02730	GmKNO1	AT3G20490	AtKNO1	DNA repair	Bouyer et al., 2018
Glyma04g41420	GmNUWA	AT3G49240	AtNUWA	early seed development	He et al., 2017
Glyma06g13430	GmNUWA	AT3G49240	AtNUWA	early seed development	He et al., 2017
Glyma01g01875	GmKAN2	AT1G32240	AtKAN2	embryogenesis	Zumajo-Cardona and Ambrose, 2020
Glyma09g34030	GmKAN2	AT1G32240	AtKAN2	embryogenesis	Zumajo-Cardona and Ambrose, 2020
Glyma14g16791	GmDCAF1	AT4G31160	AtDCAF1	embryogenesis	Peng et al., 2022
Glyma06g13290	GmATO	AT5G06160	AtATO	gametic cell fate	Moll et al., 2008
Glyma05g08880	GmOLE3	AT3G01570	OLEO-1	oil storage	Liu et al., 2012
Glyma17g09390	GmOLE9	AT3G01570	OLEO-1	oil storage	Liu et al., 2012
Glyma19g00400	GmOLE11	AT3G01570	OLEO-1	oil storage	Liu et al., 2012
Glyma19g13060	GmOLE12	AT3G01570	OLEO-1	oil storage	Liu et al., 2012
Glyma20g33850	GmOLE13	AT4G25140	OLEO-4	oil storage	Liu et al., 2012
Glyma02g09975	GmLIG6	AT1G66730	AtLIG6	promote germinaiton	Waterworth et al., 2010
Glyma03g30110	GmACT7	AT5G09810	AtACT7	promote germinaiton	Guo et al., 2013
Glyma06g03350	GmMAN7	AT5G66460	AtMAN7	promote germinaiton	Iglesias-Fernandez et al., 2011
Glyma08g46550	GmPAP15	AT3G07130	AtPAP15	promote germinaiton	Kuang et al., 2009
Glyma16g34630	GmMAN6	AT5G01930	AtMAN6	promote germinaiton	Iglesias-Fernandez et al., 2011
Glyma18g53005	GmLIG6	AT1G66730	AtLIG6	promote germinaiton	Waterworth et al., 2010
Glyma07g18890	GmLECRKA4.2	AT5G01550	AtLECRKA4.2	promote germination	Xin et al., 2009
Glyma08g00217	GmGRP2	AT4G13850	AtGRP2	promote germination	Kim et al., 2007
Glyma08g06300	GmSPHK1	AT4G21540	AtSPHK1	promote germination	Worrall et al., 2008
Glyma13g39090	GmNAC040	AT2G27300	AtANAC040	promote germination	Müller et al., 2009
Glyma02g45120	GmMEE22	AT2G34780	AtMEE22	repress endoreduplication	Leasure et al., 2009
Glyma07g34596	GmDOT2	AT5G16780	AtDOT2	repress endoreduplication	de Luxan-Hernandez et al., 2023
Glyma08g24663	GmDOT2	AT5G16780	AtDOT2	repress endoreduplication	de Luxan-Hernandez et al., 2023
Glyma14g03630	GmMEE22	AT2G34780	AtMEE22	repress endoreduplication	Leasure et al., 2009
Glyma13g37280	GmATCCH1	AT4G03560	AtATCCH1	repress germiantion	Peiter et al., 2005
Glyma01g40880	Gm5PTASE2	AT4G18010	At5PTASE2	repress germinaiton	Gunesekera et al., 2007
Glyma03g32747	GmPIF1	AT2G20180	AtPIF1	repress germination	Zheng et al., 2022
Glyma05g30380	GmARPN	AT2G02850	AtARPN	repress germination	Jiang et al., 2021
Glyma07g11340	GmRACK1B	AT1G48630	AtRACK1B	repress germination	Fennell et al., 2012
Glyma09g04110	GmRGL2	AT3G03450	AtRGL2	repress germination	Lee et al., 2022
Glyma10g04890	GmPIF1	AT2G20180	AtPIF1	repress germination	Zheng et al., 2022
Glyma13g19250	GmPIF1	AT2G20180	AtPIF1	repress germination	Zheng et al., 2022
Glyma18g43320	GmGEA1	AT3G51810	AtGEA1	repress germination	Guo et al., 2022
Glyma01g09360	GmSRG1	AT1G17020	AtSRG1	senescence	Callard et al., 1996
Glyma20g26220	NA	AT1G56290	NA	splicing	Ascencio-Ibáñez et al., 2008
Glyma02g16440	GmCG-e	AT3G22640	GmCG-e	storage protein	Lin et al., 2017
Glyma10g03390	GmCG-f	AT3G22640	GmCG-f	storage protein	Lin et al., 2017
Glyma10g39150	GmCG-1	AT3G22640	GmCG-1	storage protein	Lin et al., 2017
Glyma10g39161	GmCG-d	AT3G22640	GmCG-d	storage protein	Lin et al., 2017
Glyma10g39170	GmCG-alpha-1	AT3G22640	GmCG-alpha-1	storage protein	Lin et al., 2017
Glyma13g18450	GmGy5	AT1G03880	GmGy5	storage protein	Lin et al., 2017
Glyma20g28460	GmCG-4	AT3G22640	GmCG-4	storage protein	Lin et al., 2017
Glyma20g28466	GmCG-b	AT3G22640	GmCG-b	storage protein	Lin et al., 2017
Glyma20g28640	GmCG-beta-2	AT3G22640	GmCG-beta-2	storage protein	Lin et al., 2017
Glyma20g28650	GmCG-alpha-2	AT3G22640	GmCG-alpha-2	storage protein	Lin et al., 2017
Glyma20g28660	GmCG-a	AT3G22640	GmCG-a	storage protein	Lin et al., 2017
Glyma14g10100	GmGRF1	AT2G22840	AtGRF1	stress	Piya et al., 2020
Reference
Ascencio-Ibáñez JT, Sozzani R, Lee T-J, Chu T-M, Wolfinger RD, Cella R, Hanley-Bowdoin L (2008) Global Analysis of Arabidopsis Gene Expression Uncovers a Complex Array of Changes Impacting Pathogen Response and Cell Cycle during Geminivirus Infection Plant Physiology 148: 436-454. http://doi.org/10.1104/pp.108.121038
Bouyer D, Heese M, Chen P, Harashima H, Roudier F, Gruttner C, Schnittger A (2018) Genome-wide identification of RETINOBLASTOMA RELATED 1 binding sites in Arabidopsis reveals novel DNA damage regulators. PLoS Genet 14: e1007797. http://doi.org/10.1371/journal.pgen.1007797
Callard D, Axelos M, Mazzolini L (1996) Novel molecular markers for late phases of the growth cycle of Arabidopsis thaliana cell-suspension cultures are expressed during organ senescence. Plant Physiol 112: 705-715. http://doi.org/10.1104/pp.112.2.705
de Luxan-Hernandez C, Lohmann J, Tranque E, Chumova J, Binarova P, Salinas J, Weingartner M (2023) MDF is a conserved splicing factor and modulates cell division and stress response in Arabidopsis. Life Sci Alliance 6http://doi.org/10.26508/lsa.202201507
Fennell H, Olawin A, Mizanur RM, Izumori K, Chen JG, Ullah H (2012) Arabidopsis scaffold protein RACK1A modulates rare sugar D-allose regulated gibberellin signaling. Plant Signal Behav 7: 1407-1410. http://doi.org/10.4161/psb.21995
Gunesekera B, Torabinejad J, Robinson J, Gillaspy GE (2007) Inositol polyphosphate 5-phosphatases 1 and 2 are required for regulating seedling growth. Plant Physiol 143: 1408-1417. http://doi.org/10.1104/pp.106.089474
Guo B, Chen Y, Zhang G, Xing J, Hu Z, Feng W, Yao Y, Peng H, Du J, Zhang Y, Ni Z, Sun Q (2013) Comparative proteomic analysis of embryos between a maize hybrid and its parental lines during early stages of seed germination. PLoS One 8: e65867. http://doi.org/10.1371/journal.pone.0065867
Guo JX, Song RF, Lu KK, Zhang Y, Chen HH, Zuo JX, Li TT, Li XF, Liu WC (2022) CycC1;1 negatively modulates ABA signaling by interacting with and inhibiting ABI5 during seed germination. Plant Physiol 190: 2812-2827. http://doi.org/10.1093/plphys/kiac456
He S, Sun Y, Yang Q, Zhang X, Huang Q, Zhao P, Sun M, Liu J, Qian W, Qin G, Gu H, Qu LJ (2017) A Novel Imprinted Gene NUWA Controls Mitochondrial Function in Early Seed Development in Arabidopsis. PLoS Genet 13: e1006553. http://doi.org/10.1371/journal.pgen.1006553
Iglesias-Fernandez R, Rodriguez-Gacio Mdel C, Barrero-Sicilia C, Carbonero P, Matilla AJ (2011) Molecular analysis of endo-beta-mannanase genes upon seed imbibition suggest a cross-talk between radicle and micropylar endosperm during germination of Arabidopsis thaliana. Plant Signal Behav 6: 80-82. http://doi.org/10.4161/psb.6.1.14126
Jiang A, Guo Z, Pan J, Yang Y, Zhuang Y, Zuo D, Hao C, Gao Z, Xin P, Chu J, Zhong S, Li L (2021) The PIF1-miR408-PLANTACYANIN repression cascade regulates light-dependent seed germination. Plant Cell 33: 1506-1529. http://doi.org/10.1093/plcell/koab060
Kim JY, Park SJ, Jang B, Jung CH, Ahn SJ, Goh CH, Cho K, Han O, Kang H (2007) Functional characterization of a glycine-rich RNA-binding protein 2 in Arabidopsis thaliana under abiotic stress conditions. Plant J 50: 439-451. http://doi.org/10.1111/j.1365-313X.2007.03057.x
Kuang R, Chan KH, Yeung E, Lim BL (2009) Molecular and biochemical characterization of AtPAP15, a purple acid phosphatase with phytase activity, in Arabidopsis. Plant Physiol 151: 199-209. http://doi.org/10.1104/pp.109.143180
Leasure CD, Fiume E, Fletcher JC (2009) The essential gene EMB1611 maintains shoot apical meristem function during Arabidopsis development. Plant J 57: 579-592. http://doi.org/10.1111/j.1365-313X.2008.03708.x
Lee BD, Yim Y, Canibano E, Kim SH, Garcia-Leon M, Rubio V, Fonseca S, Paek NC (2022) CONSTITUTIVE PHOTOMORPHOGENIC 1 promotes seed germination by destabilizing RGA-LIKE 2 in Arabidopsis. Plant Physiol 189: 1662-1676. http://doi.org/10.1093/plphys/kiac060
Li C, Wang C, Meng L, Xing J, Wang T, Yang H, Yao Y, Peng H, Hu Z, Sun Q, Ni Z (2014) Ectopic expression of a maize hybrid down-regulated gene ZmARF25 decreases organ size by affecting cellular proliferation in Arabidopsis. PLoS One 9: e94830. http://doi.org/10.1371/journal.pone.0094830
Lin JY, Le BH, Chen M, Henry KF, Hur J, Hsieh TF, Chen PY, Pelletier JM, Pellegrini M, Fischer RL, Harada JJ, Goldberg RB (2017) Similarity between soybean and Arabidopsis seed methylomes and loss of non-CG methylation does not affect seed development. Proc Natl Acad Sci U S A 114: E9730-E9739. http://doi.org/10.1073/pnas.1716758114
Liu Q, Sun Y, Su W, Yang J, Liu X, Wang Y, Wang F, Li H, Li X (2012) Species-specific size expansion and molecular evolution of the oleosins in angiosperms. Gene 509: 247-257. http://doi.org/10.1016/j.gene.2012.08.014
Moll C, von Lyncker L, Zimmermann S, Kagi C, Baumann N, Twell D, Grossniklaus U, Gross-Hardt R (2008) CLO/GFA1 and ATO are novel regulators of gametic cell fate in plants. Plant J 56: 913-921. http://doi.org/10.1111/j.1365-313X.2008.03650.x
Müller K, Carstens AC, Linkies A, Torres MA, Leubner-Metzger G (2009) The NADPH-oxidase AtrbohB plays a role in Arabidopsis seed after-ripening. New Phytol 184: 885-897. http://doi.org/10.1111/j.1469-8137.2009.03005.x
Peiter E, Maathuis FJ, Mills LN, Knight H, Pelloux J, Hetherington AM, Sanders D (2005) The vacuolar Ca2+-activated channel TPC1 regulates germination and stomatal movement. Nature 434: 404-408. http://doi.org/10.1038/nature03381
Peng J, Wang M, Wang X, Qi L, Guo C, Li H, Li C, Yan Y, Zhou Y, Terzaghi W, Li Z, Song CP, Qin F, Gong Z, Li J (2022) COP1 positively regulates ABA signaling during Arabidopsis seedling growth in darkness by mediating ABA-induced ABI5 accumulation. Plant Cell 34: 2286-2308. http://doi.org/10.1093/plcell/koac073
Piya S, Liu J, Burch-Smith T, Baum TJ, Hewezi T (2020) A role for Arabidopsis growth-regulating factors 1 and 3 in growth-stress antagonism. J Exp Bot 71: 1402-1417. http://doi.org/10.1093/jxb/erz502
Waterworth WM, Masnavi G, Bhardwaj RM, Jiang Q, Bray CM, West CE (2010) A plant DNA ligase is an important determinant of seed longevity. Plant J 63: 848-860. http://doi.org/10.1111/j.1365-313X.2010.04285.x
Worrall D, Liang YK, Alvarez S, Holroyd GH, Spiegel S, Panagopulos M, Gray JE, Hetherington AM (2008) Involvement of sphingosine kinase in plant cell signalling. Plant J 56: 64-72. http://doi.org/10.1111/j.1365-313X.2008.03579.x
Xin Z, Wang A, Yang G, Gao P, Zheng ZL (2009) The Arabidopsis A4 subfamily of lectin receptor kinases negatively regulates abscisic acid response in seed germination. Plant Physiol 149: 434-444. http://doi.org/10.1104/pp.108.130583
Zheng F, Wang Y, Gu D, Liu X (2022) Histone Deacetylase HDA15 Restrains PHYB-Dependent Seed Germination via Directly Repressing GA20ox1/2 Gene Expression. Cells 11http://doi.org/10.3390/cells11233788
Zumajo-Cardona C, Ambrose BA (2020) Phylogenetic analyses of key developmental genes provide insight into the complex evolution of seeds. Mol Phylogenet Evol 147: 106778. http://doi.org/10.1016/j.ympev.2020.106778
