## Supplemental Table S8 for "Temporal Transcriptome Analysis Uncovers Regulatory Modules Programming Embryo Development from Embryonic Morphogenesis to Post-Germination"

### Sheet: Table S8
Supplemental Table S8. Permutation test of WGCNA modules
Module	Mean TO observed	Mean TO random	Maximal TO random	p-value
M1	0.430285	0.0962121	0.102235	<10-5
M2	0.143111	0.109987	0.184504	0.00146
M3	0.309146	0.0960169	0.100313	<10-5
M4	0.216818	0.0965125	0.105241	<10-5
M5	0.182026	0.0973698	0.111984	<10-5
M6	0.300915	0.0968332	0.107943	<10-5
M7	0.179667	0.0970583	0.109298	<10-5
M8	0.19684	0.0966262	0.106221	<10-5
M9	0.262472	0.0964325	0.104182	<10-5
M10	0.401294	0.0959862	0.0998822	<10-5
M11	0.304756	0.0960257	0.100799	<10-5
M12	0.186026	0.0998899	0.123279	<10-5
M13	0.277237	0.0963467	0.1033	<10-5
M14	0.197045	0.0975691	0.1113	<10-5
M15	0.249716	0.0968507	0.108075	<10-5
M16	0.48553	0.0959741	0.0995683	<10-5
Note:
Mean TO observed: the average TO for the genes in an observed module.
Mean TO random: the average TO of 100,000 iterations.
Maximal TO random: the maximum of the average TO for the 100,000 iterations.
p-value: the empirical probability of finding an average TO greater than or equal tothe observed TO in 100, 000 collections of modules comprised of randomly selected genes.
