## Supplemental Table S9 for "Temporal Transcriptome Analysis Uncovers Regulatory Modules Programming Embryo Development from Embryonic Morphogenesis to Post-Germination"

### Sheet: Index
Supplemental Table S9. Genes with specific functions in the hypergeometric tests for the enrichment within WGCNA modules.

### Sheet: Fatty Acid
Back to index
Function	Gm ID	Regulatory Module	Transcription factor family	At homolog ID	Symbol
Fatty Acid	Glyma03g00880	1	NA	AT1G10310	NA
p value < 0.01	Glyma08g07871	1	NA	AT5G10160	NA
	Glyma10g15900	1	NA	AT2G41540	GPDHC1
	Glyma11g20840	1	NA	AT2G41540	GPDHC1
	Glyma11g29490	1	NA	AT2G30200	EMB3147
	Glyma12g05140	1	NA	AT1G49430	LACS2
	Glyma14g03210	1	NA	AT1G06520	ATGPAT1
	Glyma15g00550	1	NA	AT1G62640	KAS_III
	Glyma17g05910	1	NA	AT5G13640	GmPDATB
	Glyma17g12940	1	GmFATB-1b	AT1G08510	FATB
	Glyma17g14810	1	NA	AT4G22550	LPPbeta
	Glyma01g05470	3	NA	AT5G66450	LPPepsilon2
	Glyma02g15600	3	NA	AT2G40690	GLY1
	Glyma02g33340	3	NA	AT2G47240	CER8
	Glyma03g29600	3	NA	AT1G04010	ATPSAT1
	Glyma04g08220	3	NA	AT1G54870	CHLADR
	Glyma05g03510	3	NA	AT1G54870	CHLADR
	Glyma05g24070	3	NA	AT1G08510	FATB
	Glyma05g25970	3	NA	AT1G49430	LACS2
	Glyma05g26141	3	NA	AT5G10160	NA
	Glyma05g36450	3	NA	AT1G08510	FATB
	Glyma07g17400	3	NA	AT1G08510	FATB
	Glyma07g32850	3	NA	AT3G49190	NA
	Glyma08g02850	3	NA	AT4G23850	LACS4
	Glyma08g03120	3	NA	AT5G64250	NA
	Glyma08g08910	3	NA	AT1G62940	ACOS5
	Glyma08g45990	3	NA	AT3G48990	AAE3
	Glyma08g46360	3	NA	AT1G54870	CHLADR
	Glyma09g41380	3	NA	AT3G10370	SDP6
	Glyma10g41580	3	NA	AT1G08510	FATB
	Glyma10g41590	3	NA	AT1G63410	NA
	Glyma11g10770	3	NA	AT1G15080	ATLPP2
	Glyma11g29520	3	NA	AT5G53390	FOP1
	Glyma12g01380	3	NA	AT3G49190	NA
	Glyma12g03060	3	NA	AT1G74960	ATKAS2
	Glyma12g04980	3	NA	AT1G48300	GmDGAT3A
	Glyma13g16790	3	NA	AT4G30950	FAD6
	Glyma13g17290	3	NA	AT1G15080	ATLPP2
	Glyma13g19010	3	NA	AT1G62940	ACOS5
	Glyma14g08080	3	NA	AT3G49190	NA
	Glyma14g27990	3	NA	AT3G49190	NA
	Glyma15g05800	3	NA	AT2G04540	NA
	Glyma17g05200	3	NA	AT1G04010	ATPSAT1
	Glyma17g14070	3	NA	AT1G54870	CHLADR
	Glyma18g01280	3	NA	AT1G08510	FATB
	Glyma18g06500	3	NA	AT1G54870	CHLADR
	Glyma18g31780	3	NA	AT1G32200	GmGPATB
	Glyma18g36130	3	NA	AT4G23850	LACS4
	Glyma18g42300	3	NA	AT3G10370	SDP6
	Glyma18g42325	3	NA	AT4G24160	NA
	Glyma18g44350	3	GmFATB-2a	AT1G08510	FATB
	Glyma18g50020	3	GmFATB-1a	AT1G08510	FATB
	Glyma18g53100	3	NA	AT4G30580	ATS2
	Glyma19g07410	3	NA	AT3G16170	AAE13
	Glyma19g32420	3	NA	AT5G05580	AtFAD8
	Glyma20g25650	3	NA	AT1G24360	KR
	Glyma04g20620	4	NA	AT3G51520	GmDGAT2A
	Glyma05g04330	4	NA	AT1G32200	GmGPATA
	Glyma17g12780	4	NA	AT3G05970	ATLACS6
	Glyma17g36940	4	NA	AT4G23850	LACS4
	Glyma19g32940	4	NA	AT3G23790	AAE16
	Glyma04g04060	6	NA	AT1G13560	ATAAPT1
	Glyma05g07880	6	NA	AT4G30580	ATS2
	Glyma05g36910	6	NA	AT1G48300	GmDGAT3B
	Glyma06g08290	6	NA	AT1G75020	LPAT4
	Glyma06g23340	6	NA	AT4G24160	NA
	Glyma09g07520	6	NA	NA	GmaccD
	Glyma10g23560	6	NA	AT3G51520	GmDGAT2B
	Glyma10g33760	6	NA	AT5G42870	ATPAH2
	Glyma10g42470	6	NA	AT1G75020	LPAT4
	Glyma11g19570	6	NA	AT5G05580	AtFAD8
	Glyma12g08915	6	NA	AT3G09560	ATPAH1
	Glyma14g15015	6	NA	AT5G27600	ATLACS7
	Glyma16g07800	6	NA	AT5G53390	FOP1
	Glyma17g09390	6	NA	AT5G66450	LPPepsilon2
	Glyma17g13120	6	NA	AT5G13640	GmPDATC
	Glyma18g06950	6	NA	AT2G47240	CER8
	Glyma19g03530	6	NA	AT4G01950	ATGPAT3
	Glyma19g13060	6	NA	AT3G09560	ATPAH1
	Glyma20g07280	6	NA	AT2G26640	KCS11
	Glyma20g24530	6	NA	AT1G49430	LACS2
	Glyma20g33850	6	NA	AT3G09560	ATPAH1
	Glyma13g16560	7	NA	AT1G02390	ATGPAT2
	Glyma15g23200	7	NA	AT5G13640	GmPDATF
	Glyma0002s50	8	NA	AT2G26640	KCS11
	Glyma03g30070	8	NA	AT1G02390	ATGPAT2
	Glyma05g08880	8	NA	AT1G04220	KCS2
	Glyma05g36690	8	NA	AT3G16170	AAE13
	Glyma06g04230	8	NA	AT3G51520	GmDGAT2C
	Glyma07g38790	8	NA	AT2G38110	ATGPAT6
	Glyma17g06120	8	NA	AT1G65060	4CL3
	Glyma19g00400	8	NA	AT2G26640	KCS11
	Glyma19g39180	8	NA	AT2G47240	CER8
	Glyma02g31320	9	NA	AT4G01950	ATGPAT3
	Glyma06g23560	9	NA	AT4G30950	FAD6
	Glyma20g32390	9	NA	AT4G00400	AtGPAT8
	Glyma01g37710	10	NA	AT2G38110	ATGPAT6
	Glyma02g38310	10	NA	AT2G41540	GPDHC1
	Glyma03g22874	10	NA	AT1G02390	ATGPAT2
	Glyma03g32251	10	NA	AT1G01120	KCS1
	Glyma03g39870	10	NA	AT1G36160	AT-ACC1
	Glyma03g40150	10	NA	AT3G23790	AAE16
	Glyma04g37431	10	NA	AT1G36160	AT-ACC1
	Glyma05g12833	10	NA	AT2G26640	KCS11
	Glyma05g24650	10	NA	AT4G00400	AtGPAT8
	Glyma06g17625	10	NA	AT2G38110	ATGPAT6
	Glyma06g17640	10	NA	AT1G49430	LACS2
	Glyma06g44640	10	NA	AT1G15080	ATLPP2
	Glyma08g02620	10	NA	AT3G49190	NA
	Glyma08g18990	10	NA	AT2G26640	KCS11
	Glyma08g44190	10	NA	AT3G48990	AAE3
	Glyma09g25470	10	NA	AT5G53390	FOP1
	Glyma10g29630	10	NA	AT1G77590	LACS9
	Glyma10g35170	10	NA	AT1G04220	KCS2
	Glyma10g41420	10	NA	AT4G24160	NA
	Glyma11g02720	10	NA	AT2G38110	ATGPAT6
	Glyma11g29391	10	NA	AT3G49190	NA
	Glyma12g12915	10	NA	AT2G41540	GPDHC1
	Glyma13g37180	10	NA	AT1G02390	ATGPAT2
	Glyma15g20030	10	NA	AT2G47240	CER8
	Glyma17g04650	10	NA	AT1G49430	LACS2
	Glyma17g08220	10	NA	AT2G04350	LACS8
	Glyma18g06576	10	NA	AT2G01180	ATLPP1
	Glyma18g08550	10	NA	AT2G46210	AtSLD2
	Glyma18g49230	10	NA	AT2G43710	GmSACPD-B
	Glyma18g49256	10	NA	AT2G41540	GPDHC1
	Glyma19g10272	10	NA	AT3G57650	LPAT2
	Glyma19g35000	10	NA	AT2G25890	NA
	Glyma19g42730	10	NA	AT1G12640	AtLPLAT1
	Glyma20g25833	10	NA	AT5G40610	GPDHp
	Glyma20g37670	10	NA	AT5G46290	KAS1
	Glyma01g01805	11	NA	AT5G60620	GPAT9
	Glyma01g43470	11	NA	AT5G35360	GmaccC-2
	Glyma02g28000	11	NA	AT2G38040	CAC3
	Glyma04g02900	11	NA	AT2G43710	GmSACPD-A
	Glyma04g21910	11	NA	AT5G46290	KAS1,KASI
	Glyma05g08060	11	NA	AT5G35360	GmaccC-3
	Glyma06g28331	11	NA	AT5G46290	KAS1
	Glyma07g02180	11	NA	AT2G05990	ENR1
	Glyma07g18350	11	NA	AT3G25110	AtFaTA
	Glyma08g10760	11	NA	AT1G62640	KAS_III
	Glyma09g32790	11	NA	AT1G15080	ATLPP2
	Glyma09g34110	11	NA	AT2G01180	ATLPP1
	Glyma10g39540	11	NA	AT2G05990	ENR1
	Glyma11g02030	11	NA	AT2G30200	EMB3147
	Glyma11g36690	11	NA	AT2G41540	GPDHC1
	Glyma12g08720	11	NA	AT2G05990	ENR1
	Glyma12g28470	11	NA	AT3G18850	LPAT5
	Glyma13g17860	11	NA	AT5G13640	GmPDATA
	Glyma14g08400	11	NA	AT1G74960	ATKAS2
	Glyma14g40620	11	NA	AT2G04540	NA
	Glyma15g39765	11	NA	AT1G19440	KCS4
	Glyma16g21960	11	NA	AT1G43800	GmSACPD-C
	Glyma17g36130	11	NA	AT5G10160	NA
	Glyma17g36670	11	NA	AT1G74960	ATKAS2
	Glyma18g43210	11	NA	AT1G12640	AtLPLAT1
	Glyma19g35930	11	NA	AT1G24360	KR
	Glyma20g28200	11	NA	AT2G30200	EMB3147
	Glyma07g00220	12	NA	AT2G05990	ENR1
	Glyma11g07590	12	NA	AT4G13050	NA
	Glyma07g04080	13	NA	AT2G38040	GmaccA-2
	Glyma10g01400	13	NA	AT2G38040	CAC3
	Glyma10g01420	13	NA	AT1G62640	GmKAS_III
	Glyma10g05320	13	NA	AT5G15530	BCCP2
	Glyma10g32260	13	NA	AT3G02600	ATLPP3
	Glyma11g13050	13	NA	AT5G40610	GPDHp
	Glyma13g19730	13	NA	AT3G57650	LPAT2
	Glyma14g33860	13	NA	AT1G15080	ATLPP2
	Glyma16g00790	13	NA	AT2G26640	KCS11
	Glyma20g35340	13	NA	AT4G22550	LPPbeta
	Glyma03g37970	15	NA	AT2G26640	KCS11
	Glyma05g17390	15	NA	AT1G19440	KCS4
	Glyma08g21840	15	NA	AT3G12120	GmFAD2-2B
	Glyma16g21970	15	NA	AT5G42870	ATPAH2
	Glyma01g27900	16	NA	AT3G18570	NA
	Glyma01g44270	16	NA	AT4G23850	LACS4
	Glyma02g00380	16	NA	AT2G25890	NA
	Glyma02g01370	16	NA	AT3G18570	NA
	Glyma02g01400	16	NA	AT2G19450	GmDGAT1C
	Glyma02g36460	16	NA	AT2G38110	ATGPAT6
	Glyma03g01070	16	NA	AT4G25140	NA
	Glyma03g14180	16	NA	AT3G12120	GmFAD2-1A
	Glyma03g28970	16	NA	AT3G44830	NA
	Glyma03g37990	16	NA	AT3G44830	NA
	Glyma03g42140	16	NA	AT3G18570	NA
	Glyma04g11550	16	NA	AT3G01570	NA
	Glyma05g28390	16	NA	AT3G01570	NA
	Glyma06g11120	16	NA	AT3G18570	NA
	Glyma06g24480	16	NA	AT5G05580	GmFAD3C
	Glyma07g07580	16	NA	AT5G15530	BCCP2
	Glyma07g17720	16	NA	AT3G01570	NA
	Glyma07g20860	16	NA	AT2G04350	LACS8
	Glyma09g18450	16	NA	AT3G12120	GmFAD2-1B
	Glyma09g37430	16	NA	AT4G25140	NA
	Glyma10g00440	16	NA	AT2G19450	GmDGAT1A
	Glyma11g31310	16	NA	AT3G12120	FAD2
	Glyma12g13020	16	NA	AT1G17450	NA
	Glyma14g23676	16	NA	AT3G12120	GmFAD2-2C
	Glyma17g23590	16	NA	AT3G01570	NA
	Glyma17g37460	16	NA	AT5G46290	KAS1
	Glyma18g42580	16	NA	AT5G42870	ATPAH2
	Glyma19g06160	16	NA	AT1G54870	CHLADR
	Glyma19g31730	16	NA	AT2G19450	GmDGAT1B
	Glyma19g40590	16	NA	AT3G01570	NA
	Glyma19g40610	16	NA	AT3G58490	AtSPP1
	Glyma20g01060	16	NA	AT3G57650	LPAT2
	Glyma20g07060	16	GmFATB-2b	AT1G08510	FATB
	Glyma20g25640	16	NA	AT3G10370	SDP6

### Sheet: Storage Protein
Back to index
Function	Gm ID	Regulatory Module	Transcription factor family	At homolog ID	Symbol
Storage Protein	Glyma08g45480	3	NA	AT1G17860	ATKTI5
p value < 0.01	Glyma08g45600	3	NA	AT1G17860	ATKTI5
0.01 ≤ p value < 0.05	Glyma08g45610	3	NA	AT2G28490	GmCG-c
	Glyma09g28310	3	NA	AT1G17860	ATKTI5
	Glyma16g33723	3	GmKTiS	AT1G17860	ATKTI5
	Glyma01g10900	6	NA	AT1G17860	ATKTI5
	Glyma02g01590	6	NA	AT1G17860	ATKTI5
	Glyma03g32020	6	NA	AT5G10530	GmL2-3
	Glyma03g32030	6	NA	AT1G31200	ATPP2-A9
	Glyma08g12270	6	NA	AT1G73260	ATKTI1
	Glyma08g45531	6	NA	AT1G17860	ATKTI5
	Glyma10g03390	6	NA	AT1G17860	ATKTI5
	Glyma10g04280	6	NA	AT1G73260	ATKTI1
	Glyma10g39150	6	NA	AT1G73330	ATDR4
	Glyma10g39161	6	NA	AT1G73260	ATKTI1
	Glyma13g18450	6	NA	AT5G10530	GmLe-3_like-1
	Glyma15g03030	6	GmKTi-like	AT1G17860	ATKTI5
	Glyma19g34780	6	NA	AT1G73325	NA
	Glyma20g28460	6	NA	AT1G73260	ATKTI1
	Glyma20g28640	6	NA	AT1G17860	ATKTI5
	Glyma20g28650	6	NA	AT1G17860	ATKTI5
	Glyma20g28660	6	NA	AT1G73260	GmKTi1
	Glyma01g38340	7	NA	AT5G10530	GmLe-1
	Glyma03g39940	7	NA	AT5G44120	GmGy2
	Glyma11g07020	7	NA	AT5G44120	GmGy1
	Glyma10g39170	8	NA	AT1G09850	XBCP3
	Glyma19g34770	8	NA	AT1G73260	GmKTi3
	Glyma19g42490	8	NA	AT3G22640	GmCG-f
	Glyma08g25510	10	NA	AT5G44120	GmGy4
	Glyma09g29340	11	NA	AT3G22640	GmCG-1
	Glyma11g15870	11	NA	AT3G22640	GmCG-d
	Glyma16g33790	11	GmGy5	AT1G03880	CRB,CRU2
	Glyma08g45520	13	NA	AT1G55020	ATLOX1
	Glyma16g33800	13	NA	AT5G44120	GmGy3
	Glyma12g36330	15	NA	AT3G22640	GmCG-4
	Glyma02g18090	16	NA	AT3G22640	GmCG-beta-2
	Glyma06g26370	16	NA	AT3G22640	GmCG-alpha-2
	Glyma08g25520	16	NA	AT3G22640	GmCG-a
	Glyma08g45510	16	NA	AT2G18540	GmCG-i
	Glyma08g45540	16	NA	AT1G03220	SAP2
	Glyma08g45550	16	NA	AT2G18540	GmCG-h
	Glyma08g45560	16	NA	AT3G22640	GmCG-alpha-1
	Glyma08g45580	16	NA	AT5G44120	GmGy7
	Glyma10g13450	16	NA	AT1G03220	SAP2

### Sheet: Prevalence > 1,000 FPKM
Back to index
Function	Gm ID	Regulatory Module	Transcription factor family	At homolog ID	Symbol
Prevalence >1000	Glyma02g13210	1	NA	AT1G13710	CYP78A5
p value < 0.01	Glyma10g25350	1	NA	NA	NA
	Glyma11g11290	1	NA	AT2G17870	ATCSP3
	Glyma11g26470	1	NA	AT2G29630	PY
	Glyma04g08220	3	NA	ATMG00220	COB
	Glyma04g14830	3	NA	AT2G21490	LEA
	Glyma05g08181	3	NA	NA	NA
	Glyma05g24110	3	NA	AT1G76650	CML38
	Glyma06g16800	3	NA	NA	NA
	Glyma08g45480	3	NA	AT5G06760	AtLEA4-5
	Glyma11g21480	3	NA	NA	NA
	Glyma14g03580	3	NA	NA	NA
	Glyma19g37000	3	NA	AT1G54870	CHLADR
	Glyma03g34310	4	NA	AT3G22490	RAB28
	Glyma05g25810	4	NA	ATCG00120	ATPA
	Glyma08g08770	4	NA	ATCG00580	PSBE
	Glyma01g10900	6	NA	AT1G52690	LEA7
	Glyma02g01590	6	NA	AT1G53540	HSP17.6C
	Glyma03g32020	6	NA	NA	NA
	Glyma03g32030	6	NA	ATMG01080	ATP9
	Glyma06g08290	6	NA	NA	NA
	Glyma08g12270	6	NA	ATMG00640	ORF25
	Glyma08g45531	6	NA	NA	NA
	Glyma10g03390	6	NA	AT1G02700	NA
	Glyma10g04280	6	NA	ATCG00180	RPOC1
	Glyma10g33760	6	NA	ATCG00270	NA
	Glyma10g39150	6	NA	NA	NA
	Glyma12g34160	6	NA	AT3G57520	AtSIP2
	Glyma12g34570	6	NA	AT1G20440	AtCOR47
	Glyma13g18450	6	NA	AT1G19530	RGAT1
	Glyma13g36400	6	NA	NA	NA
	Glyma13g42310	6	NA	ATMG00220	COB
	Glyma13g42320	6	NA	AT1G07400	HSP17.8
	Glyma14g26410	6	NA	AT5G52300	LTI65
	Glyma15g03030	6	NA	NA	NA
	Glyma16g07800	6	NA	ATCG01310	RPL2.2
	Glyma16g33400	6	NA	AT5G55240	ATPXG2
	Glyma19g13060	6	NA	AT2G28490	GmCG-c
	Glyma03g39940	7	NA	ATCG00130	ATPF
	Glyma02g08400	8	NA	ATCG00660	RPL20
	Glyma03g30040	8	NA	AT3G53040	NA
	Glyma05g08880	8	NA	NA	NA
	Glyma06g43641	8	NA	NA	NA
	Glyma10g03310	8	NA	AT1G07985	LIPA
	Glyma10g07410	8	NA	NA	GmaccD
	Glyma10g35100	8	NA	AT2G18340	LEA13
	Glyma10g39170	8	NA	ATCG01310	RPL2.2
	Glyma13g21291	8	NA	ATMG00480	ATP8
	Glyma13g31120	8	NA	NA	NA
	Glyma13g36780	8	NA	AT5G03860	MLS
	Glyma17g23900	8	NA	ATCG00640	NA
	Glyma19g32920	8	NA	AT1G31330	PSAF
	Glyma20g28550	8	NA	AT4G25150	NA
	Glyma01g40985	9	NA	AT1G13930	NA
	Glyma02g12360	9	NA	NA	NA
	Glyma02g38360	9	NA	AT2G05100	LHCB2
	Glyma03g07470	9	NA	NA	NA
	Glyma03g34680	9	NA	AT3G09390	ATMT-1
	Glyma04g02060	9	NA	AT2G25890	NA
	Glyma05g23680	9	NA	AT1G65870	NA
	Glyma05g33200	9	NA	NA	NA
	Glyma07g15800	9	NA	AT5G60390	NA
	Glyma0886s50	9	NA	AT5G63660	LCR74
	Glyma08g05361	9	GmKTi-like	AT1G17860	ATKTI5
	Glyma08g08441	9	NA	AT5G12380	ANNAT8
	Glyma08g17100	9	NA	NA	NA
	Glyma08g18400	9	NA	AT2G36830	GAMMA-TIP
	Glyma08g41251	9	NA	AT2G36830	GAMMA-TIP
	Glyma08g46080	9	NA	AT1G29930	GmCAB1-1
	Glyma10g35010	9	NA	AT1G29930	GmCAB1-2
	Glyma11g06280	9	NA	AT1G73260	GmKTi1
	Glyma11g07260	9	NA	AT5G10530	GmLe-1
	Glyma12g00370	9	NA	AT5G44120	GmGy2
	Glyma12g35450	9	NA	AT5G44120	GmGy1
	Glyma12g36141	9	NA	AT2G25890	NA
	Glyma12g36430	9	NA	AT1G09850	XBCP3
	Glyma13g15560	9	NA	AT1G73260	GmKTi3
	Glyma13g35010	9	NA	AT3G22640	GmCG-f
	Glyma13g35320	9	NA	AT5G44120	GmGy4
	Glyma15g21980	9	NA	AT4G25140	NA
	Glyma15g40200	9	NA	AT3G22640	GmCG-1
	Glyma16g03470	9	NA	NA	NA
	Glyma17g03040	9	NA	AT5G25610	ATRD22
	Glyma17g03600	9	GmGy5	AT1G03880	CRB
	Glyma17g10050	9	NA	NA	NA
	Glyma17g16620	9	NA	AT1G55020	ATLOX1
	Glyma17g17860	9	NA	AT1G55020	ATLOX1
	Glyma18g43320	9	NA	NA	GmBBi
	Glyma20g10840	9	NA	AT1G55020	ATLOX1
	Glyma0405s00200	10	NA	AT3G01570	NA
	Glyma04g01181	10	NA	NA	NA
	Glyma04g26810	10	NA	AT3G01570	NA
	Glyma06g17950	10	NA	AT1G03220	SAP2
	Glyma07g10030	10	NA	AT1G53540	HSP17.6C
	Glyma09g17200	10	NA	AT5G06760	AtLEA4-5
	Glyma09g29371	10	NA	AT3G01570	NA
	Glyma09g31740	10	NA	NA	NA
	Glyma10g29630	10	NA	AT3G22490	RAB28
	Glyma10g39270	10	NA	AT2G36640	ATECP63
	Glyma12g36106	10	NA	AT3G54940	NA
	Glyma12g36132	10	NA	AT3G22640	GmCG-alpha-1
	Glyma13g44020	10	NA	AT2G36640	ATECP63
	Glyma14g06900	10	NA	AT4G21020	NA
	Glyma14g25450	10	NA	NA	NA
	Glyma14g39800	10	NA	AT5G60390	NA
	Glyma16g25916	10	NA	AT5G06760	AtLEA4-5
	Glyma17g23821	10	NA	AT3G22490	RAB28
	Glyma17g23870	10	NA	ATCG00360	YCF3
	Glyma19g40210	10	NA	NA	NA
	Glyma01g15382	11	NA	AT5G05220	NA
	Glyma02g35323	11	NA	AT2G40170	ATEM6
	Glyma02g43470	11	NA	AT2G36640	ATECP63
	Glyma03g29440	11	NA	AT5G42290	NA
	Glyma04g01130	11	NA	AT1G32560	AtLEA4-1
	Glyma06g03430	11	NA	AT2G02120	LCR70
	Glyma07g10973	11	NA	AT3G09390	ATMT-1
	Glyma07g12630	11	NA	ATMG01320	NA
	Glyma07g32070	11	NA	NA	NA
	Glyma09g25830	11	NA	NA	NA
	Glyma10g07831	11	NA	AT2G21820	NA
	Glyma10g09557	11	NA	AT3G12960	SMP1
	Glyma10g33350	11	NA	ATMG00270	NAD6
	Glyma11g15870	11	NA	AT2G42000	AtMT4a
	Glyma12g36098	11	NA	AT1G04560	AWPM-19-like_family_protein
	Glyma12g36114	11	NA	AT2G23640	RTNLB13
	Glyma13g17980	11	NA	AT5G66780	NA
	Glyma13g25530	11	NA	AT1G22600	NA
	Glyma13g25540	11	NA	NA	NA
	Glyma13g27260	11	NA	ATCG00550	NA
	Glyma15g39765	11	NA	AT4G39130	NA
	Glyma17g04550	11	NA	ATCG00020	PSBA
	Glyma19g29955	11	NA	NA	NA
	Glyma2269s00200	11	NA	NA	NA
	Glyma02g03280	13	NA	NA	NA
	Glyma17g13730	13	NA	AT1G78380	ATGSTU19
	Glyma15g38120	14	NA	AT1G01470	LEA14
	Glyma05g00620	16	NA	AT4G15910	ATDI21
	Glyma07g01730	16	NA	AT3G16990	NA
	Glyma07g35310	16	NA	AT5G14920	GASA14
	Glyma11g21616	16	NA	AT1G32560	AtLEA4-1
	Glyma14g01130	16	NA	AT2G23110	NA
	Glyma15g03080	16	NA	AT3G51810	AT3
	Glyma18g39690	16	NA	ATCG00670	CLPP1

### Sheet: LEA
Back to index
Function	Gm ID	Regulatory Module	Transcription factor family	At homolog ID	Symbol
LEA	Glyma19g32920	1	NA	AT5G06760	AtLEA4-5
p value < 0.01	Glyma19g32920	2	NA	AT2G21490	LEA
	Glyma19g32920	3	NA	NA	NA
	Glyma19g32920	4	NA	AT1G52690	LEA7
	Glyma19g32920	5	NA	NA	NA
	Glyma19g32920	6	NA	AT5G06760	AtLEA4-5
	Glyma19g32920	7	NA	NA	NA
	Glyma03g30040	8	NA	AT1G52690	LEA7
	Glyma06g43641	8	NA	AT2G40170	ATEM6
	Glyma10g07410	8	NA	AT5G06760	AtLEA4-5
	Glyma13g21291	8	NA	AT2G36640	ATECP63
	Glyma13g31120	8	NA	AT1G20440	AtCOR47
	Glyma13g36780	8	NA	AT3G53040	NA
	Glyma19g32920	8	NA	AT4G21020	NA
	Glyma01g29480	9	NA	AT2G18340	LEA13
	Glyma01g37980	9	NA	AT5G53820	NA
	Glyma03g07470	9	NA	AT5G06760	AtLEA4-5
	Glyma03g34680	9	NA	AT5G06760	AtLEA4-5
	Glyma05g22030	9	NA	NA	NA
	Glyma05g23680	9	NA	AT5G06760	AtLEA4-5
	Glyma08g05361	9	NA	AT5G06760	AtLEA4-5
	Glyma08g22455	9	NA	AT5G06760	AtLEA4-5
	Glyma08g26100	9	NA	NA	NA
	Glyma11g07370	9	NA	AT5G06760	AtLEA4-5
	Glyma12g00370	9	NA	NA	NA
	Glyma12g36430	9	NA	AT5G06760	AtLEA4-5
	Glyma13g27120	9	NA	AT5G06760	AtLEA4-5
	Glyma17g16620	9	NA	AT5G06760	AtLEA4-5
	Glyma17g17860	9	NA	AT5G06760	AtLEA4-5
	Glyma18g43320	9	NA	AT5G06760	AtLEA4-5
	Glyma19g32920	9	NA	AT5G06760	AtLEA4-5
	Glyma04g01181	10	NA	AT5G06760	AtLEA4-5
	Glyma06g46701	10	NA	NA	NA
	Glyma07g03633	10	NA	AT2G36640	ATECP63
	Glyma07g10030	10	NA	AT2G36640	ATECP63
	Glyma09g17200	10	NA	AT4G21020	NA
	Glyma09g31740	10	NA	NA	NA
	Glyma13g44020	10	NA	AT5G06760	AtLEA4-5
	Glyma16g19405	10	NA	AT2G40170	ATEM6
	Glyma19g32920	10	NA	AT4G36600	NA
	Glyma19g37350	10	NA	AT2G40170	ATEM6
	Glyma04g01130	11	NA	AT2G36640	ATECP63
	Glyma13g17980	11	NA	AT2G33690	NA
	Glyma15g08221	11	NA	AT1G32560	AtLEA4-1
	Glyma17g04550	11	NA	NA	NA
	Glyma18g51375	11	NA	NA	NA
	Glyma19g32920	11	NA	AT1G22600	NA
	Glyma19g32920	12	NA	AT4G36600	NA
	Glyma06g01171	13	NA	AT1G22600	NA
	Glyma19g32920	13	NA	AT4G39130	NA
	Glyma19g32920	14	NA	AT4G39130	NA
	Glyma19g32920	15	NA	AT1G32560	AtLEA4-1
	Glyma16g28150	16	NA	AT2G23110	NA
	Glyma19g32920	16	NA	AT3G51810	AT3
	Glyma20g30720	16	NA	AT5G06760	AtLEA4-5

### Sheet: Desiccation
Back to index
Function	Gm ID	Regulatory Module	Transcription factor family	At homolog ID	Symbol
Dessication	Glyma01g03090	1	NA	AT5G65380	NA
p value < 0.01	Glyma11g02140	1	ERF	AT4G23750	CRF2
	Glyma17g34220	1	NA	AT5G12020	HSP17.6II
	Glyma07g08100	3	NA	AT1G22380	AtUGT85A3
	Glyma08g19290	3	NA	AT1G53540	HSP17.6C
	Glyma16g27440	3	NA	AT3G60520	NA
	Glyma07g00330	5	NA	AT2G21620	RD2
	Glyma04g01380	6	NA	AT2G26530	AR781
	Glyma12g11130	6	NA	AT1G74875	NA
	Glyma12g34160	6	NA	AT1G13130	NA
	Glyma02g45500	7	NA	AT1G52700	NA
	Glyma02g12320	8	NA	AT2G22570	ATNIC1
	Glyma03g38080	8	NA	AT2G47180	AtGolS1
	Glyma08g19460	8	NA	AT1G56220	NA
	Glyma08g47090	8	NA	AT3G22490	RAB28
	Glyma10g03310	8	NA	AT2G18050	HIS1-3
	Glyma10g07410	8	NA	AT4G35690	NA
	Glyma13g36780	8	NA	AT4G34131	UGT73B3
	Glyma14g40310	8	NA	AT3G09270	ATGSTU8
	Glyma15g05930	8	NA	AT2G47180	AtGolS1
	Glyma18g01720	8	NA	AT1G54870	CHLADR
	Glyma19g37460	8	NA	AT1G17870	ATEGY3
	Glyma20g28550	8	NA	AT5G01520	AtAIRP2
	Glyma01g42900	9	NA	AT1G19530	RGAT1
	Glyma02g26860	9	NA	AT5G40390	RS5,SIP1
	Glyma03g26520	9	NA	AT2G46240	ATBAG6
	Glyma03g38910	9	NA	AT1G73480	NA
	Glyma04g39760	9	NA	AT1G64110	DAA1
	Glyma04g41301	9	NA	AT3G22490	RAB28
	Glyma05g02510	9	NA	AT5G05220	NA
	Glyma05g03080	9	NA	AT5G08370	AtAGAL2
	Glyma08g07460	9	EIL	AT5G10120	NA
	Glyma08g08621	9	NA	NA	NA
	Glyma08g17100	9	ERF	AT5G61890	NA
	Glyma08g18400	9	NA	AT1G08500	AtENODL18
	Glyma08g44930	9	NA	AT5G18840	NA
	Glyma11g02040	9	NAC	AT3G04070	NAC047
	Glyma11g07370	9	NA	AT5G40670	NA
	Glyma11g13020	9	NA	AT1G20190	ATEXP11
	Glyma11g19070	9	NA	AT5G40390	RS5
	Glyma13g16510	9	NA	AT2G45560	CYP76C1
	Glyma17g10950	9	NA	AT3G26300	CYP71B34
	Glyma17g16620	9	NA	AT3G60780	NA
	Glyma18g12890	9	NA	AT4G35690	NA
	Glyma18g43940	9	NA	AT5G35732	NA
	Glyma19g29220	9	NA	AT3G06130	NA
	Glyma19g40550	9	NA	AT4G13310	CYP71A20
	Glyma19g41550	9	NA	AT5G53590	NA
	Glyma20g06750	9	NA	AT1G44170	ALDH3H1
	Glyma20g22700	9	NA	AT4G10500	NA
	Glyma02g25930	10	NA	AT1G49180	NA
	Glyma02g42000	10	WRKY	AT1G80840	ATWRKY40
	Glyma03g27220	10	NA	AT5G41040	ASFT
	Glyma04g01390	10	NA	AT4G18220	NA
	Glyma06g04030	10	NA	AT1G17860	ATKTI5
	Glyma07g37710	10	NA	AT5G05320	NA
	Glyma08g13891	10	NA	AT3G47340	AT-ASN1
	Glyma08g22420	10	bZIP	AT1G08320	TGA9
	Glyma08g38211	10	Dof	AT1G29160	COG1
	Glyma10g28610	10	NA	AT1G17020	ATSRG1
	Glyma10g29190	10	NA	AT1G78780	NA
	Glyma10g39270	10	NA	AT3G20660	AtOCT4
	Glyma11g08000	10	NA	AT2G41040	NA
	Glyma16g22760	10	NA	AT1G06620	NA
	Glyma17g02280	10	NA	AT3G26330	CYP71B37
	Glyma18g41340	10	NA	AT2G19070	SHT
	Glyma19g40680	10	NA	AT1G08550	AVDE1
	Glyma20g37670	10	NA	AT3G61220	SDR1
	Glyma01g45241	11	NA	AT2G22590	NA
	Glyma03g08250	11	NA	AT1G05680	UGT74E2
	Glyma06g03420	11	NA	AT1G78950	AtBAS
	Glyma06g18890	11	NA	AT4G39230	NA
	Glyma07g06750	11	NA	AT4G15210	AT-BETA-AMY
	Glyma07g12000	11	NA	NA	NA
	Glyma08g02261	11	NA	AT2G42950	NA
	Glyma10g30090	11	NA	AT1G69480	NA
	Glyma14g36470	11	NA	AT2G47180	AtGolS1
	Glyma16g33510	11	NA	AT1G25270	UMAMIT24
	Glyma18g02190	11	NA	AT3G24760	NA
	Glyma18g46560	11	NA	AT3G22490	RAB28
	Glyma20g30835	11	NA	AT2G36640	ATECP63
	Glyma02g44580	13	NA	NA	NA
	Glyma15g10630	13	NA	AT1G75810	NA
	Glyma16g04740	13	NA	AT5G09430	NA
	Glyma16g07110	13	NA	AT1G67856	NA
	Glyma17g37990	13	NA	AT3G10020	NA
	Glyma05g08950	15	NA	AT3G22490	RAB28
	Glyma10g34850	15	NA	AT4G23100	ATECS1
	Glyma18g08930	15	NA	AT3G11930	NA
	Glyma01g42130	16	ERF	AT2G44840	ATERF13
	Glyma02g04840	16	NA	AT1G56600	AtGolS2
	Glyma02g44410	16	NA	NA	NA
	Glyma03g39600	16	NA	AT2G46550	NA
	Glyma04g12180	16	NA	AT5G40390	RS5
	Glyma04g38410	16	NA	AT5G63350	NA
	Glyma06g12010	16	NA	AT2G36690	NA
	Glyma06g13370	16	NA	AT2G34740	NA
	Glyma06g15570	16	NA	AT2G21820	NA
	Glyma07g02630	16	NA	AT3G12960	SMP1
	Glyma08g01360	16	NA	AT5G23810	AAP7
	Glyma08g44050	16	NA	AT2G29380	HAI3
	Glyma09g29360	16	NA	AT4G36600	NA
	Glyma10g42870	16	NA	AT3G50810	NA
	Glyma11g27720	16	NA	AT5G22470	PARP3
	Glyma12g30990	16	HSF	AT2G26150	ATHSFA2
	Glyma13g30331	16	NA	AT2G03090	ATEXP15
	Glyma13g33890	16	NA	AT1G32560	AtLEA4-1
	Glyma13g34420	16	NA	AT1G04920	ATSPS3F
	Glyma13g36070	16	NA	AT5G01670	NA
	Glyma15g24000	16	NA	AT2G21720	NA
	Glyma15g40890	16	NA	AT4G01970	AtSTS
	Glyma17g31560	16	NA	AT1G56600	AtGolS2
	Glyma18g13840	16	NA	AT4G12680	NA
	Glyma19g44010	16	NA	AT2G47180	AtGolS1

### Sheet: Longevity
Back to index
Function	Gm ID	Regulatory Module	Transcription factor family	At homolog ID	Symbol
Longevity	Glyma01g42610	1	NA	AT4G23050	NA
p value < 0.01	Glyma05g08830	1	NA	AT5G11010	NA
0.01 ≤ p value < 0.05	Glyma06g05800	1	NA	AT5G12080	ATMSL10
	Glyma12g32901	1	NA	NA	NA
	Glyma14g04160	1	NA	AT5G06150	CYC1BAT
	Glyma17g12940	1	GmFATB-1b	AT1G08510	FATB
	Glyma17g37090	1	NA	AT5G66460	AtMAN7
	Glyma18g46810	1	NA	AT4G29910	ATORC5
	Glyma19g27290	1	NA	NA	NA
	Glyma01g29950	3	NA	AT3G19990	NA
	Glyma02g38880	3	NA	AT1G23540	AtPERK12
	Glyma04g14650	3	NA	AT2G38290	ATAMT2
	Glyma05g07840	3	NA	AT1G22380	AtUGT85A3
	Glyma05g25970	3	ERF	AT3G57600	NA
	Glyma05g29050	3	NA	AT3G14470	NA
	Glyma05g29190	3	HSF	AT3G22830	AT-HSFA6B
	Glyma05g37930	3	NA	NA	NA
	Glyma07g06460	3	ERF	AT5G61890	NA
	Glyma08g05290	3	NA	AT2G26530	AR781
	Glyma09g04031	3	NA	AT4G27670	HSP21
	Glyma10g00420	3	NA	AT1G67960	POD1
	Glyma12g30975	3	NA	AT3G57880	NA
	Glyma13g00261	3	NA	AT4G27670	HSP21
	Glyma13g27220	3	NA	AT1G08230	NA
	Glyma15g03300	3	NA	AT2G42760	NA
	Glyma15g39390	3	NA	AT5G17370	NA
	Glyma16g22850	3	NA	AT3G54070	NA
	Glyma18g08630	3	NA	AT3G14470	NA
	Glyma20g28150	3	NA	AT1G53540	HSP17.6C
	Glyma02g41640	4	MYB	AT5G14340	AtMYB40
	Glyma05g27190	4	NA	AT1G78690	At1g78690p
	Glyma08g40541	4	NA	AT4G35690	NA
	Glyma17g00782	4	NA	AT5G15080	NA
	Glyma17g36730	4	NA	AT1G75350	emb2184
	Glyma18g46380	4	NA	AT5G55160	ATSUMO2
	Glyma05g23530	5	LBD	AT3G02550	LBD41
	Glyma08g20370	5	MIKC	AT1G24260	2023-09-03
	Glyma01g43290	6	C3H	AT3G12130	NA
	Glyma02g16580	6	NA	AT1G13990	NA
	Glyma04g29220	6	NA	AT1G45332	NA
	Glyma07g39170	7	NA	AT4G10960	UGE5
	Glyma11g16190	7	NA	AT1G70060	SNL4
	Glyma12g29060	7	NA	AT4G34100	CER9
	Glyma01g03220	8	NA	AT1G68730	NA
	Glyma05g08230	8	NA	AT5G58380	CIPK10
	Glyma05g28250	8	NA	AT3G58760	NA
	Glyma05g28950	8	NA	AT4G00590	NA
	Glyma06g10630	8	bZIP	AT5G06839	TGA10
	Glyma07g32330	8	NA	AT3G09100	NA
	Glyma07g35400	8	bHLH	AT2G20180	PIF1
	Glyma08g01540	8	NA	AT2G36480	NA
	Glyma08g11730	8	NA	AT1G34750	NA
	Glyma12g06406	8	NA	AT3G22370	ATAOX1A
	Glyma13g19060	8	NA	AT1G27500	KLCR3
	Glyma13g31010	8	NA	AT3G57520	AtSIP2
	Glyma14g40310	8	NA	AT5G51070	CLPD
	Glyma15g08360	8	EIL	AT5G10120	NA
	Glyma16g00280	8	NA	AT3G18290	BTS
	Glyma17g13840	8	NA	AT2G24370	NA
	Glyma02g07920	9	ERF	AT5G61890	NA
	Glyma02g45450	9	HD-ZIP	AT3G60390	HAT3
	Glyma04g08020	9	ERF	AT2G40340	AtERF48
	Glyma04g38730	9	EIL	AT5G10120	NA
	Glyma05g26150	9	ERF	AT5G61890	NA
	Glyma05g31650	9	NA	AT1G73710	NA
	Glyma05g32491	9	bHLH	AT5G65640	bHLH093
	Glyma05g35590	9	NA	NA	NA
	Glyma07g09450	9	NA	AT1G60230	NA
	Glyma07g11800	9	ERF	AT3G16770	ATEBP
	Glyma08g44930	9	NA	AT1G19250	FMO1
	Glyma09g03550	9	NF-X1	AT1G10170	ATNFXL1
	Glyma10g34130	9	NA	AT4G02120	NA
	Glyma11g14980	9	NA	AT4G13550	NA
	Glyma12g14350	9	NA	AT3G04310	NA
	Glyma13g23740	9	NA	NA	NA
	Glyma13g33987	9	NA	AT5G49530	NA
	Glyma14g02620	9	NA	AT5G08230	NA
	Glyma15g10860	9	NA	AT2G15960	NA
	Glyma16g05830	9	NA	AT2G29190	APUM2
	Glyma19g37801	9	NA	AT2G45030	NA
	Glyma0048s00300	10	NA	AT5G53770	NA
	Glyma01g03690	10	NA	AT2G28930	APK1B
	Glyma01g30920	10	NA	AT5G58870	ftsh9
	Glyma02g25930	10	Nin-like	AT2G43500	NA
	Glyma02g31350	10	WRKY	AT1G62300	ATWRKY6
	Glyma03g05550	10	NA	AT2G40700	NA
	Glyma03g31381	10	NA	AT1G78380	ATGSTU19
	Glyma04g03761	10	NA	AT3G27260	GTE8
	Glyma04g39510	10	NA	AT2G03140	NA
	Glyma06g04030	10	NA	AT5G09380	NA
	Glyma06g14000	10	NA	AT4G21065	NA
	Glyma07g31110	10	GATA	AT4G26150	CGA1
	Glyma09g32000	10	NA	AT3G26560	NA
	Glyma11g37450	10	NA	AT1G60560	NA
	Glyma12g08980	10	MYB_related	AT5G52660	RVE6
	Glyma12g15530	10	NA	AT1G65320	CBSX6
	Glyma15g16730	10	NA	AT3G02750	NA
	Glyma15g17283	10	NA	AT3G22980	NA
	Glyma15g35850	10	Dof	AT5G39660	CDF2
	Glyma15g41880	10	NA	AT1G08710	NA
	Glyma16g06900	10	NA	AT1G04020	ATBARD1
	Glyma16g21310	10	G2-like	AT2G03500	EFM
	Glyma16g22760	10	NA	AT1G71000	NA
	Glyma17g12060	10	NA	AT2G45550	CYP76C4
	Glyma17g37110	10	NA	AT3G10530	NA
	Glyma18g35450	10	Nin-like	AT1G20640	NLP4
	Glyma19g06280	10	NA	AT4G31940	CYP82C4
	Glyma20g29250	10	bHLH	AT2G42280	AKS3
	Glyma20g39160	10	NA	AT3G53940	NA
	Glyma01g06300	11	NA	AT2G47140	AtSDR5
	Glyma01g14800	11	NA	AT1G17020	ATSRG1
	Glyma01g43540	11	NA	AT4G02750	NA
	Glyma02g03060	11	NA	AT4G02750	NA
	Glyma02g11570	11	bHLH	AT3G50330	HEC2
	Glyma02g14430	11	NA	AT5G59540	NA
	Glyma02g40110	11	NA	AT2G19590	ATACO1
	Glyma02g45770	11	NA	AT3G23580	RNR2
	Glyma03g23840	11	NA	AT5G08370	AtAGAL2
	Glyma03g29825	11	NA	AT2G39210	NA
	Glyma03g30870	11	NA	AT3G14840	NA
	Glyma03g32747	11	NA	AT1G65730	YSL7
	Glyma03g34910	11	NA	AT5G03860	MLS
	Glyma04g11000	11	bHLH	AT4G37850	NA
	Glyma04g14800	11	NA	AT3G20898	NA
	Glyma04g35600	11	NA	AT3G54700	PHT1;7
	Glyma04g36410	11	NA	AT4G05320	UBI10
	Glyma04g38050	11	NA	AT5G42890	ATSCP2
	Glyma05g31410	11	NA	AT1G15170	NA
	Glyma05g34730	11	NA	AT3G19270	CYP707A4
	Glyma05g36460	11	NA	AT1G03430	AHP5
	Glyma06g15341	11	NA	AT5G52030	NA
	Glyma07g14270	11	NA	AT2G02360	AtPP2-B10
	Glyma07g19221	11	WRKY	AT2G38470	ATWRKY33
	Glyma08g14630	11	NA	AT2G45550	CYP76C4
	Glyma08g15350	11	NA	AT3G14470	LRR4
	Glyma08g18650	11	NA	AT4G37470	KAI2
	Glyma08g37240	11	MYB	AT3G23250	ATMYB15
	Glyma08g38853	11	NA	AT2G17030	NA
	Glyma08g39710	11	NA	AT3G50930	BCS1
	Glyma09g04630	11	NA	AT2G15890	MEE14
	Glyma09g12400	11	NA	AT2G24090	PRPL35
	Glyma09g30343	11	NA	AT5G49700	NA
	Glyma10g01840	11	NA	AT4G33580	ATBCA5
	Glyma10g26471	11	NA	AT5G24490	NA
	Glyma10g26720	11	NA	AT2G23180	CYP96A1
	Glyma10g31320	11	NA	AT2G34790	EDA28
	Glyma11g01200	11	NA	AT1G27950	LTPG1
	Glyma11g10671	11	NA	AT2G44300	NA
	Glyma11g13130	11	NA	AT5G53110	NA
	Glyma11g14550	11	NA	AT4G11650	ATOSM34
	Glyma11g16460	11	NA	NA	NA
	Glyma13g35290	11	NA	AT1G64940	CYP89A6
	Glyma13g41130	11	NA	AT2G14520	NA
	Glyma14g37090	11	NA	AT1G67480	NA
	Glyma15g03225	11	NA	AT3G28960	NA
	Glyma15g11680	11	NA	AT5G05320	NA
	Glyma15g20000	11	NA	AT3G18110	EMB1270
	Glyma15g40240	11	NA	AT4G37340	CYP81D3
	Glyma16g06710	11	NA	AT4G36040	J11
	Glyma17g05080	11	NA	AT3G47340	AT-ASN1
	Glyma17g05820	11	NA	AT1G70530	CRK3
	Glyma17g31711	11	NA	AT2G40000	ATHSPRO2
	Glyma17g34670	11	ARF	AT1G19220	ARF11
	Glyma17g37551	11	NA	AT3G17470	ATCRSH
	Glyma18g39890	11	NA	AT5G05600	NA
	Glyma18g47230	11	NA	AT2G40000	ATHSPRO2
	Glyma18g47620	11	NA	AT3G13790	ATBFRUCT1
	Glyma18g51970	11	NA	AT2G24520	AHA5
	Glyma19g28830	11	NA	AT1G72220	NA
	Glyma19g29610	11	NA	AT4G12560	CPR1
	Glyma19g29760	11	NA	AT3G14470	NA
	Glyma19g35010	11	NAC	AT2G02450	AtLOV1
	Glyma20g01260	11	NA	AT4G35470	PIRL4
	Glyma20g01690	11	C2H2	AT5G52010	NA
	Glyma20g28620	11	NA	AT4G25000	ATAMY1
	Glyma20g33160	11	NA	AT3G02720	DJ-1d
	Glyma04g01910	12	NA	AT2G36780	NA
	Glyma06g03860	12	NA	AT5G38200	NA
	Glyma02g29830	13	NA	AT2G36760	UGT73C2
	Glyma03g17410	13	NA	AT5G05610	AL1
	Glyma03g38160	13	NA	AT1G14470	NA
	Glyma05g26830	13	NA	AT1G31812	ACBP
	Glyma05g34000	13	NA	AT3G18580	NA
	Glyma05g34010	13	NA	AT5G46290	KAS1
	Glyma06g04380	13	NA	AT5G19760	NA
	Glyma07g13100	13	NA	AT5G45800	MEE62
	Glyma07g15480	13	NA	AT4G11640	ATSR
	Glyma07g38570	13	NA	AT1G30240	NA
	Glyma10g31780	13	NA	AT2G09990	NA
	Glyma10g42340	13	NA	AT5G58040	ATFIP1[V]
	Glyma13g34100	13	NA	AT2G32320	NA
	Glyma16g33840	13	bZIP	AT3G44510	NA
	Glyma17g13730	13	NA	AT5G20600	NA
	Glyma17g16720	13	NA	AT3G63520	ATCCD1
	Glyma18g07870	13	NA	AT3G59540	NA
	Glyma19g34710	13	NA	AT3G14580	NA
	Glyma07g32020	14	NA	AT4G35730	NA
	Glyma17g36080	14	NA	AT4G26630	NA
	Glyma20g25905	14	NA	AT2G03550	NA
	Glyma07g33560	15	NA	AT2G39710	NA
	Glyma10g02820	15	GRAS	AT1G14920	GAI
	Glyma10g38410	15	bHLH	AT1G59640	BPE
	Glyma14g08000	15	NA	AT5G47780	GAUT4
	Glyma14g38010	15	BES1	AT1G75080	BZR1
	Glyma18g45530	15	NA	AT1G01800	NA
	Glyma01g01560	16	bHLH	AT4G37850	NA
	Glyma01g39850	16	NA	AT1G60970	NA
	Glyma02g00820	16	NA	AT5G41620	NA
	Glyma02g04930	16	NA	AT3G63180	ATTKL
	Glyma02g06020	16	NA	AT3G14470	NA
	Glyma02g15430	16	NA	AT4G28200	NA
	Glyma02g36820	16	NA	AT3G52030	NA
	Glyma02g37680	16	NA	AT4G20020	MORF1
	Glyma02g37710	16	NA	AT1G70590	NA
	Glyma04g40650	16	NA	AT2G26650	ATAKT1
	Glyma05g09060	16	NA	AT2G31980	AtCYS2
	Glyma05g25460	16	NA	AT5G19820	emb2734
	Glyma05g28030	16	NA	AT1G78310	VQ9
	Glyma05g28720	16	NA	AT5G06900	CYP93D1
	Glyma05g36870	16	NA	AT5G08550	ILP1
	Glyma05g38110	16	NA	AT1G63250	NA
	Glyma07g16750	16	NA	AT4G13750	EMB2597
	Glyma07g34560	16	G2-like	AT3G46640	LUX
	Glyma08g06780	16	MYB_related	AT5G41020	NA
	Glyma08g10890	16	ERF	AT1G28360	ATERF12
	Glyma09g37270	16	NA	AT1G75810	NA
	Glyma10g42870	16	ERF	AT1G28360	ATERF12
	Glyma11g01570	16	NA	AT1G10270	GRP23
	Glyma11g05532	16	NA	AT4G24840	NA
	Glyma11g08190	16	NA	AT3G13460	ECT2
	Glyma11g27720	16	NA	AT2G42975	NA
	Glyma11g32041	16	NA	AT5G10695	NA
	Glyma11g35050	16	NA	AT5G09230	AtSRT2
	Glyma13g17270	16	NA	AT5G58230	ATMSI1
	Glyma13g18000	16	NA	AT3G48310	CYP71A22
	Glyma14g06400	16	NA	AT4G33467	NA
	Glyma14g06640	16	NA	AT1G52190	NA
	Glyma14g11000	16	NA	AT5G19540	NA
	Glyma14g17360	16	NA	AT1G67920	NA
	Glyma15g06150	16	NA	AT5G23810	AAP7
	Glyma15g12190	16	NA	AT5G15640	NA
	Glyma15g13290	16	NAC	AT3G10490	ANAC051
	Glyma17g00650	16	NA	AT5G59300	ATUBC7
	Glyma17g16570	16	NA	AT2G31130	NA
	Glyma17g35830	16	NA	AT1G80160	GLYI7
	Glyma17g36090	16	DBB	AT1G78600	BBX22
	Glyma18g05220	16	NA	AT4G26980	NA
	Glyma18g50980	16	NA	AT3G23880	NA
	Glyma18g53170	16	NA	AT3G01990	ACR6
	Glyma19g37100	16	bZIP	AT1G19490	BZIP62

### Sheet: Germination
Back to index
Function	Gm ID	Regulatory Module	Transcription factor family	At homolog ID	Symbol
Germination	Glyma05g01040	1	NA	AT5G62440	NA
0.01 ≤ p value < 0.05	Glyma07g16490	1	NA	AT5G02050	NA
p value < 0.01	Glyma08g00340	1	NA	AT5G20110	NA
	Glyma09g28570	1	NA	AT2G40240	NA
	Glyma17g10320	1	NA	AT5G20110	NA
	Glyma17g22080	1	NA	AT1G03360	ATRRP4
	Glyma19g36340	1	NA	AT3G25940	NA
	Glyma01g42520	3	NA	AT1G79390	NA
	Glyma02g42905	3	NA	AT4G05440	EDA35
	Glyma03g33330	3	NA	AT5G02770	MOS11
	Glyma06g02410	3	NA	AT1G20200	EMB2719
	Glyma07g15460	3	NA	AT4G29540	AtLpxA
	Glyma07g18460	3	NA	AT3G08950	HCC1
	Glyma07g40160	3	NA	AT5G39960	NA
	Glyma14g40130	3	NA	AT1G20200	EMB2719
	Glyma17g06820	3	NA	AT2G19080	NA
	Glyma17g38000	3	NA	AT1G20200	EMB2719
	Glyma18g40750	3	NA	AT5G02050	NA
	Glyma18g43300	3	NA	AT3G08950	HCC1
	Glyma09g35810	4	NA	AT3G47430	PEX11B
	Glyma09g29890	6	NA	AT1G20230	NA
	Glyma03g42410	7	NA	AT1G72320	APUM23
	Glyma04g33570	7	NA	AT5G62440	NA
	Glyma09g37140	7	NA	AT5G39680	EMB2744
	Glyma13g31200	7	NA	AT4G20980	NA
	Glyma16g01500	7	ERF	AT3G14230	RAP2.2
	Glyma01g45530	8	NA	AT3G19440	NA
	Glyma06g20870	8	NA	AT5G62440	NA
	Glyma08g32490	8	NA	AT1G68990	MGP3
	Glyma10g31890	8	NA	AT3G55620	eIF6A
	Glyma10g02360	9	NA	AT1G02870	NA
	Glyma10g04040	9	LBD	AT2G42430	ASL18
	Glyma10g31920	9	NA	AT3G55620	eIF6A
	Glyma16g19320	9	NA	AT3G08950	HCC1
	Glyma20g36550	9	NA	AT1G08610	NA
	Glyma01g00620	10	NA	AT4G29540	AtLpxA
	Glyma02g17440	10	NA	AT1G02870	NA
	Glyma03g30620	10	NA	AT1G03360	ATRRP4
	Glyma05g09251	10	NA	AT4G11120	NA
	Glyma05g11642	10	NA	AT3G55510	RBL
	Glyma08g26995	10	NA	AT3G25940	NA
	Glyma08g41365	10	NA	AT3G25940	NA
	Glyma08g47580	10	NA	AT5G50760	NA
	Glyma10g30911	10	NA	AT1G08610	NA
	Glyma11g02900	10	NA	AT1G79390	NA
	Glyma11g27386	10	NA	AT3G25940	NA
	Glyma13g18191	10	LBD	AT2G42430	ASL18
	Glyma17g36721	10	NA	AT1G19340	METTL4
	Glyma18g01030	10	NA	AT1G27390	TOM20-2
	Glyma19g34590	10	LBD	AT2G42430	ASL18
	Glyma02g45960	11	NA	AT3G06530	NA
	Glyma05g14300	11	NA	AT1G27390	TOM20-2
	Glyma05g31330	11	NA	AT4G39740	HCC2
	Glyma06g41210	11	NA	AT5G54580	NA
	Glyma07g03750	11	NA	AT1G15510	ATECB2
	Glyma07g37330	11	NA	AT3G16810	APUM24
	Glyma08g16150	11	NA	AT5G48030	GFA2
	Glyma08g32190	11	NA	AT1G68990	MGP3
	Glyma08g43430	11	NA	AT5G55200	MGE1
	Glyma08g46930	11	NA	AT2G23470	RUS4
	Glyma12g07470	11	NA	AT1G79150	NA
	Glyma12g17150	11	NA	AT5G54580	NA
	Glyma12g36820	11	NA	AT5G48030	GFA2
	Glyma13g35290	11	NA	AT5G53770	NA
	Glyma14g02780	11	NA	AT3G06530	NA
	Glyma15g42640	11	NA	AT5G48030	GFA2
	Glyma16g13080	11	NA	AT1G68990	MGP3
	Glyma17g00640	11	NA	AT5G39960	NA
	Glyma17g03290	11	NA	AT3G16810	APUM24
	Glyma17g23890	11	NA	AT3G55510	RBL
	Glyma18g36860	11	NA	AT2G23470	RUS4
	Glyma19g33520	11	NA	AT1G03360	ATRRP4
	Glyma19g45200	11	ERF	AT3G14230	RAP2.2
	Glyma20g35750	11	NA	AT3G55620	eIF6A
	Glyma03g33630	13	NA	AT3G25940	NA
	Glyma05g01580	13	NA	AT5G20110	NA
	Glyma05g29040	13	NA	AT4G28590	MRL7
	Glyma08g12191	13	NA	AT4G28590	MRL7
	Glyma08g22321	13	NA	AT1G15510	ATECB2
	Glyma13g23750	13	NA	AT5G20110	NA
	Glyma17g12491	13	NA	AT5G20110	NA
	Glyma10g39100	14	NA	AT1G79150	NA
	Glyma11g20830	14	NA	AT1G79150	NA
	Glyma13g00660	14	NA	AT2G19080	NA
	Glyma14g06040	14	NA	AT4G05440	EDA35
	Glyma06g13710	16	NA	AT1G26340	ATCB5-A
	Glyma08g01350	16	NA	AT5G50760	NA
	Glyma12g01540	16	NA	AT3G47430	PEX11B
	Glyma18g53900	16	NA	AT5G50760	NA
