## Supplemental Table S10 for "Temporal Transcriptome Analysis Uncovers Regulatory Modules Programming Embryo Development from Embryonic Morphogenesis to Post-Germination"

### Sheet: Table S10
Supplemental Table S10. Gene annotation for TFs in WGCNA module 9.
*Longevity Gm IDs were substracting from Supplemental Table S9. Genes with specific functions in the hypergeometric tests for the enrichment within WGCNA modules.
Gm ID	Gm Symbol	At Homolog ID	At Symbol	Function	Reference	Longevity included*
Glyma04g03070	GmDREB2F;1	AT1G75490	AtDREB2D	Drought stress response	Yamasaki and Randall, 2016	NO
Glyma17g37350	GmDREB2D	AT1G75490	AtDREB2D	Drought stress response	Maruyama et al., 2012	NO
Glyma03g35101	GmbZIP25	AT1G19490	AtbZIP62	Drought stress response	Rolly et al., 2020	NO
Glyma19g37801	GmbZIP150	AT1G19490	AtbZIP62	Longevity; Drought stress response	Longevity: Righetti et al. 2015; Drought: Rolly et al., 2020	YES
Glyma19g37910	GmABI5	AT2G36270	ABI5	Drought stress response	Zinsmeister et al., 2016	NO
Glyma03g41590	GmbZIP28	AT2G46270	AtGBF3	Drought stress response	Ramegowda et al., 2017; Yue et al., 2023	NO
Glyma07g06620	GmbZIP58	AT2G46270	AtGBF3	Drought stress response	Ramegowda et al., 2017; Yue et al., 2023	NO
Glyma16g03190	GmbZIP130	AT2G46270	AtGBF3	Drought stress response	Ramegowda et al., 2017; Yue et al., 2023	NO
Glyma19g44190	GmbZIP154	AT2G46270	AtGBF3	Drought stress response	Ramegowda et al., 2017; Yue et al., 2023	NO
Glyma13g19560	GmZAT18	AT3G53600	AtZAT18	Drought stress response	Yin et al., 2017	NO
Glyma12g34420	GmGRAS73	AT1G50600	AtSCL5	Drought stress response	Ding et al., 2013; Wang et al., 2020	NO
Glyma11g05550	GmMYB003	AT4G37260	AtMYB73	Drought stress response	Chen et al., 2013	NO
Glyma09g29800	GmMYB140	AT1G18330	AtEPR1	Drought stress response	Du et al., 2012; Shahriari et al., 2022	NO
Glyma16g34340	GmEPR1	AT1G18330	AtEPR1	Drought stress response	Lin et al., 2020	NO
Glyma12g35000	GmNAC092	AT3G15500	AtANAC055	Drought stress response	Chai et al., 2015	NO
Glyma13g35550	GmNAC101	AT3G15500	AtANAC055	Drought stress response	Chai et al., 2015	NO
Glyma17g16500	GmNAC020	AT4G17980	AtNAC071	Drought stress response	Hussain et al., 2017	NO
Glyma06g38410	GmNAC043	AT4G27410	AtANAC072	Drought stress response	Thu et al., 2014	NO
Glyma05g29970	GmNF-YA04	AT1G30500	AtNF-YA7	Drought stress response	Ma et al., 2020	NO
Glyma02g44500	GmNC2α1	AT3G12480	AtNF-YC11	Drought stress response	Quach et al., 2015	NO
Glyma09g32300	GmHsf-16	AT3G24520	AtHSFC1	Drought stress response	Li et al., 2014	NO
Glyma04g40880	GmGRF7	AT5G53660	AtGRF7	Osmotic stress response	Kim et al., 2012	NO
Glyma16g27950	GmERF131	AT2G33710	AtERF112	Salinity stress response	Song et al., 2012	NO
Glyma20g24600	GmDIV2	AT5G04760	AtDIV2	Salinity stress response	Fang et al., 2018	NO
Glyma13g16510	GmHSFA1A.5	AT2G26150	AtHSFA2	Heat stress response	Soares-Cavalcanti et al., 2012; Friedrich et al., 2021	NO
Glyma17g06160	GmHSFA1A.9	AT2G26150	AtHSFA2	Heat stress response	Soares-Cavalcanti et al., 2012; Friedrich et al., 2021	NO
Glyma17g20070	GmHsf-35	AT4G36990	AtHSFB1	Heat stress response	Li et al., 2014	NO
Glyma08g26110	GmbHLH248	AT1G35460	AtFBH1	Heat stress response	Nagel et al., 2014; Hudson and Hudson, 2015	NO
Glyma12g32280	GmbHLH88	AT5G54680	AtILR3	Iron deficiency	Hudson and Hudson, 2015; Akmakjian et al., 2021	NO
Glyma02g40800	GmRVE1	AT5G17300	AtRVE1	Seed dormancy & germination	Yang et al., 2020	NO
Glyma03g26520	GmERF22	AT2G44840	AtERF13	Leaf abscission	Kim et al., 2016	NO
Glyma07g31600	GmLOL2	AT4G21610	AtLOL2	Programmed Cell Death	Matuszkiewicz et al., 2018	NO
Glyma19g29000	GmERF145	AT5G19790	AtRAP2.11	Nodule development	Libault et al., 2009	NO
Glyma06g20400	GmbHLH155	AT3G47710	AtBNQ3	Nodule development	Hudson and Hudson, 2015	NO
Glyma13g41251	GmGRAS82	AT2G29060	NA	Nodule development (Note:with highly expressed mRNAs)	Wang et al., 2020	NO
Glyma16g26870	GmGATA55	AT4G32890	AtGATA9	N metabolism related	Zhang et al., 2015	NO
Glyma10g04040	GmASL18	AT2G42430	AtASL18	Root development	Ötvös et al., 2021	NO
Glyma04g41320	GmGRD	AT5G53040	AtGRD	Early embryogenesis	Waki et al., 2011	NO
Glyma10g34130	GmNAC007	AT3G10490	AtANAC051	Flowering time	Longevity: Righetti et al. 2015; flowering time: Ning et al., 2015; Zhang et al., 2015	YES
Glyma19g42460	GmNF-YC14	AT1G08970	AtHAP5C	Flowering time (Note: At homolog binds to ABI5 to be involved in ABA signaling as a positive regulator in At)	Bi et al., 2017	NO
Glyma12g36260	GmBBX22	AT1G78600	AtBBX22	Photomorphogenesis	Chang et al., 2011	NO
Glyma13g33987	GmBBX22	AT1G78600	AtBBX22	Photomorphogenesis	Longevity: Righetti et al. 2015; Photomorphogenesis: Chang et al., 2011	YES
Glyma08g15050	GmWRKY6	AT5G64810	AtWRKY51	Defense response	Bencke-Malato et al., 2014	NO
Glyma20g24233	NA	NA	NA	unknown function		NO
Glyma15g04570	zinc finger protein	AT2G28710	NA	unknown function		NO
Glyma15g42750	zinc finger protein	AT3G08505	NA	unknown function		NO
Glyma03g39220	GmGATA10	AT5G49300	AtGATA16	unknown function	Zhang et al., 2015	NO
Glyma06g10170	GmDP1	AT1G09710	AtDP1	unknown function		NO
Glyma15g41825	GmNAC018	AT1G54330	AtNAC020	unknown function	Hussain et al., 2017	NO
Reference
Akmakjian GZ, Riaz N, Guerinot ML (2021) Photoprotection during iron deficiency is mediated by the bHLH transcription factors PYE and ILR3. Proceedings of the National Academy of Sciences 118: e2024918118. http://doi.org/doi:10.1073/pnas.2024918118
Bencke-Malato M, Cabreira C, Wiebke-Strohm B, Bücker-Neto L, Mancini E, Osorio MB, Homrich MS, Turchetto-Zolet AC, De Carvalho MCCG, Stolf R, Weber RLM, Westergaard G, Castagnaro AP, Abdelnoor RV, Marcelino-Guimarães FC, Margis-Pinheiro M, Bodanese-Zanettini MH (2014) Genome-wide annotation of the soybean WRKY family and functional characterization of genes involved in response to Phakopsora pach…
Bi C, Ma Y, Wang X-F, Zhang D-P (2017) Overexpression of the transcription factor NF-YC9 confers abscisic acid hypersensitivity in Arabidopsis. Plant Molecular Biology 95: 425-439. http://doi.org/10.1007/s11103-017-0661-1
Chai C, Wang Y, Joshi T, Valliyodan B, Prince S, Michel L, Xu D, Nguyen HT (2015) Soybean transcription factor ORFeome associated with drought resistance: a valuable resource to accelerate research on abiotic stress resistance. BMC Genomics 16: 596. http://doi.org/10.1186/s12864-015-1743-6
Chang C-SJ, Maloof JN, Wu S-H (2011) COP1-Mediated Degradation of BBX22/LZF1 Optimizes Seedling Development in Arabidopsis Plant Physiology 156: 228-239. http://doi.org/10.1104/pp.111.175042
Chen LM, Zhou XA, Li WB, Chang W, Zhou R, Wang C, Sha AH, Shan ZH, Zhang CJ, Qiu DZ, Yang ZL, Chen SL (2013) Genome-wide transcriptional analysis of two soybean genotypes under dehydration and rehydration conditions. BMC Genomics 14: 687. http://doi.org/10.1186/1471-2164-14-687
Ding Y, Liu N, Virlouvet L, Riethoven J-J, Fromm M, Avramova Z (2013) Four distinct types of dehydration stress memory genes in Arabidopsis thaliana. BMC Plant Biology 13: 229. http://doi.org/10.1186/1471-2229-13-229
Du H, Yang SS, Liang Z, Feng BR, Liu L, Huang YB, Tang YX (2012) Genome-wide analysis of the MYB transcription factor superfamily in soybean. BMC Plant Biol 12: 106. http://doi.org/10.1186/1471-2229-12-106
Fang Q, Wang Q, Mao H, Xu J, Wang Y, Hu H, He S, Tu J, Cheng C, Tian G, Wang X, Liu X, Zhang C, Luo K (2018) AtDIV2, an R-R-type MYB transcription factor of Arabidopsis, negatively regulates salt stress by modulating ABA signaling. Plant Cell Rep 37: 1499-1511. http://doi.org/10.1007/s00299-018-2321-6
Friedrich T, Oberkofler V, Trindade I, Altmann S, Brzezinka K, Lämke J, Gorka M, Kappel C, Sokolowska E, Skirycz A, Graf A, Bäurle I (2021) Heteromeric HSFA2/HSFA3 complexes drive transcriptional memory after heat stress in Arabidopsis. Nature Communications 12: 3426. http://doi.org/10.1038/s41467-021-23786-6
Hudson KA, Hudson ME (2015) A Classification of Basic Helix-Loop-Helix Transcription Factors of Soybean. International Journal of Genomics 2015: 603182. http://doi.org/10.1155/2015/603182
Hussain RM, Ali M, Feng X, Li X (2017) The essence of NAC gene family to the cultivation of drought-resistant soybean (Glycine max L. Merr.) cultivars. BMC Plant Biology 17: 55. http://doi.org/10.1186/s12870-017-1001-y
Kim J, Yang J, Yang R, Sicher RC, Chang C, Tucker ML (2016) Transcriptome Analysis of Soybean Leaf Abscission Identifies Transcriptional Regulators of Organ Polarity and Cell Fate. Frontiers in Plant Science 7. http://doi.org/10.3389/fpls.2016.00125
Kim J-S, Mizoi J, Kidokoro S, Maruyama K, Nakajima J, Nakashima K, Mitsuda N, Takiguchi Y, Ohme-Takagi M, Kondou Y, Yoshizumi T, Matsui M, Shinozaki K, Yamaguchi-Shinozaki K (2012) Arabidopsis GROWTH-REGULATING FACTOR7 Functions as a Transcriptional Repressor of Abscisic Acid– and Osmotic Stress–Responsive Genes, Including DREB2A The Plant Cell 24: 3393-3405. http://doi.org/10.1105/tpc.112.100933
Li P-S, Yu T-F, He G-H, Chen M, Zhou Y-B, Chai S-C, Xu Z-S, Ma Y-Z (2014) Genome-wide analysis of the Hsf family in soybean and functional identification of GmHsf-34 involvement in drought and heat stresses. BMC Genomics 15: 1009. http://doi.org/10.1186/1471-2164-15-1009
Libault M, Joshi T, Takahashi K, Hurley-Sommer A, Puricelli K, Blake S, Finger RE, Taylor CG, Xu D, Nguyen HT, Stacey G (2009) Large-Scale Analysis of Putative Soybean Regulatory Gene Expression Identifies a Myb Gene Involved in Soybean Nodule Development Plant Physiology 151: 1207-1220. http://doi.org/10.1104/pp.109.144030
Lin L, Velde JVd, Nguyen N, Meyer R, An Y-qC, Song L, Valliyodan B, Prince S, Wan J, Murphy MC, Kim E, Lee I, Pentecost G, Zhu C, Kushwaha G, Joshi T, Chen W, Patil G, Mutava R, Xu D, Vandepoele K, Nguyen HT (2020) Traceback of Core Transcription Factors for Soybean Root Growth Maintenance under Water Deficit. bioRxiv: 2020.2003.2019.999482. http://doi.org/10.1101/2020.03.19.999482
Ma X-J, Yu T-F, Li X-H, Cao X-Y, Ma J, Chen J, Zhou Y-B, Chen M, Ma Y-Z, Zhang J-H, Xu Z-S (2020) Overexpression of GmNFYA5 confers drought tolerance to transgenic Arabidopsis and soybean plants. BMC Plant Biology 20: 123. http://doi.org/10.1186/s12870-020-02337-z
Maruyama K, Todaka D, Mizoi J, Yoshida T, Kidokoro S, Matsukura S, Takasaki H, Sakurai T, Yamamoto YY, Yoshiwara K, Kojima M, Sakakibara H, Shinozaki K, Yamaguchi-Shinozaki K (2012) Identification of cis-acting promoter elements in cold- and dehydration-induced transcriptional pathways in Arabidopsis, rice, and soybean. DNA Res 19: 37-49. http://doi.org/10.1093/dnares/dsr040
Matuszkiewicz M, Sobczak M, Cabrera J, Escobar C, Karpiński S, Filipecki M (2018) The Role of Programmed Cell Death Regulator LSD1 in Nematode-Induced Syncytium Formation. Frontiers in Plant Science 9. http://doi.org/10.3389/fpls.2018.00314
Nagel DH, Pruneda-Paz JL, Kay SA (2014) FBH1 affects warm temperature responses in the <i>Arabidopsis</i> circadian clock. Proceedings of the National Academy of Sciences 111: 14595-14600. http://doi.org/doi:10.1073/pnas.1416666111
Ning Y-Q, Ma Z-Y, Huang H-W, Mo H, Zhao T-t, Li L, Cai T, Chen S, Ma L, He X-J (2015) Two novel NAC transcription factors regulate gene expression and flowering time by associating with the histone demethylase JMJ14. Nucleic Acids Research 43: 1469-1484. http://doi.org/10.1093/nar/gku1382
Ötvös K, Miskolczi P, Marhavý P, Cruz-Ramírez A, Benková E, Robert S, Bakó L (2021) Pickle Recruits Retinoblastoma Related 1 to Control Lateral Root Formation in Arabidopsis. International Journal of Molecular Sciences 22: 3862. http://doi.org/10.3390/ijms22083862
Quach TN, Nguyen HTM, Valliyodan B, Joshi T, Xu D, Nguyen HT (2015) Genome-wide expression analysis of soybean NF-Y genes reveals potential function in development and drought response. Molecular Genetics and Genomics 290: 1095-1115. http://doi.org/10.1007/s00438-014-0978-2
Ramegowda V, Gill US, Sivalingam PN, Gupta A, Gupta C, Govind G, Nataraja KN, Pereira A, Udayakumar M, Mysore KS, Senthil-Kumar M (2017) GBF3 transcription factor imparts drought tolerance in Arabidopsis thaliana. Scientific Reports 7: 9148. http://doi.org/10.1038/s41598-017-09542-1
Righetti K, Vu JL, Pelletier S, Vu BL, Glaab E, Lalanne D, Pasha A, Patel RV, Provart NJ, Verdier J, Leprince O, Buitink J (2015) Inference of Longevity-Related Genes from a Robust Coexpression Network of Seed Maturation Identifies Regulators Linking Seed Storability to Biotic Defense-Related Pathways. Plant Cell 27: 2692-2708. http://doi.org/10.1105/tpc.15.00632
Rolly NK, Imran QM, Shahid M, Imran M, Khan M, Lee SU, Hussain A, Lee IJ, Yun BW (2020) Drought-induced AtbZIP62 transcription factor regulates drought stress response in Arabidopsis. Plant Physiol Biochem 156: 384-395. http://doi.org/10.1016/j.plaphy.2020.09.013
Shahriari AG, Soltani Z, Tahmasebi A, Poczai P (2022) Integrative System Biology Analysis of Transcriptomic Responses to Drought Stress in Soybean (Glycine max L.). Genes 13: 1732. http://doi.org/10.3390/genes13101732
Soares-Cavalcanti NM, Belarmino LC, Kido EA, Pandolfi V, Marcelino-Guimaraes FC, Rodrigues FA, Pereira GAG, Benko-Iseppon AM (2012) Overall picture of expressed Heat Shock Factors in Glycine max, Lotus japonicus and Medicago truncatula. Genetics and Molecular Biology 35: 247-259. http://doi.org/10.1590/S1415-47572012000200006
Song Y, Ji D, Li S, Wang P, Li Q, Xiang F (2012) The Dynamic Changes of DNA Methylation and Histone Modifications of Salt Responsive Transcription Factor Genes in Soybean. PLOS ONE 7: e41274. http://doi.org/10.1371/journal.pone.0041274
Thu NB, Hoang XL, Doan H, Nguyen TH, Bui D, Thao NP, Tran LS (2014) Differential expression analysis of a subset of GmNAC genes in shoots of two contrasting drought-responsive soybean cultivars DT51 and MTD720 under normal and drought conditions. Mol Biol Rep 41: 5563-5569. http://doi.org/10.1007/s11033-014-3507-9
Waki T, Hiki T, Watanabe R, Hashimoto T, Nakajima K (2011) The Arabidopsis RWP-RK Protein RKD4 Triggers Gene Expression and Pattern Formation in Early Embryogenesis. Current Biology 21: 1277-1281. https://doi.org/10.1016/j.cub.2011.07.001
Wang L, Ding X, Gao Y, Yang S (2020) Genome-wide identification and characterization of GRAS genes in soybean (Glycine max). BMC Plant Biology 20: 415. http://doi.org/10.1186/s12870-020-02636-5
Yamasaki Y, Randall SK (2016) Functionality of soybean CBF/DREB1 transcription factors. Plant Sci 246: 80-90. http://doi.org/10.1016/j.plantsci.2016.02.007
Yang L, Jiang Z, Liu S, Lin R (2020) Interplay between REVEILLE1 and RGA-LIKE2 regulates seed dormancy and germination in Arabidopsis. New Phytol 225: 1593-1605. http://doi.org/10.1111/nph.16236
Yin M, Wang Y, Zhang L, Li J, Quan W, Yang L, Wang Q, Chan Z (2017) The Arabidopsis Cys2/His2 zinc finger transcription factor ZAT18 is a positive regulator of plant tolerance to drought stress. J Exp Bot 68: 2991-3005. http://doi.org/10.1093/jxb/erx157
Yue L, Pei XX, Kong FJ, Zhao L, Lin XY (2023) Divergence of functions and expression patterns of soybean bZIP transcription factors. Frontiers in Plant Science 14. http://doi.org/10.3389/fpls.2023.1150363
Zhang C, Hou Y, Hao Q, Chen H, Chen L, Yuan S, Shan Z, Zhang X, Yang Z, Qiu D, Zhou X, Huang W (2015) Genome-Wide Survey of the Soybean GATA Transcription Factor Gene Family and Expression Analysis under Low Nitrogen Stress. PLOS ONE 10: e0125174. http://doi.org/10.1371/journal.pone.0125174
Zhang S, Zhou B, Kang Y, Cui X, Liu A, Deleris A, Greenberg MVC, Cui X, Qiu Q, Lu F, Wohlschlegel JA, Jacobsen SE, Cao X (2015) C-terminal domains of histone demethylase JMJ14 interact with a pair of NAC transcription factors to mediate specific chromatin association. Cell Discovery 1: 15003. http://doi.org/10.1038/celldisc.2015.3
Zinsmeister J, Lalanne D, Terrasson E, Chatelain E, Vandecasteele C, Vu BL, Dubois-Laurent C, Geoffriau E, Signor CL, Dalmais M, Gutbrod K, Dörmann P, Gallardo K, Bendahmane A, Buitink J, Leprince O (2016) ABI5 Is a Regulator of Seed Maturation and Longevity in Legumes. Plant Cell 28: 2735-2754. http://doi.org/10.1105/tpc.16.00470
