## Supplemental Table S11 for "Temporal Transcriptome Analysis Uncovers Regulatory Modules Programming Embryo Development from Embryonic Morphogenesis to Post-Germination"

### Sheet: Table S11A
Supplemental Table S11A. Summary of Arabidopsis germination-specific genes and soybean homologs.
* Groups of Gm homolog numbers: Group 1 represents each Arabidopsis gene having one soybean homolog, while Group 2 represents each Arabidopsis gene having multiple soybean homologs.
# The two columns "annotation" and "Phenotype/localization" are based on "ST6. Phenotypes" and "ST6. Localisation" in Plant Physiol. (2011) 157:1342-62.
$ The column "Genome Duplication Events" is based on (i) Supplemental Data Set 1 in Plant Cell. (2012) 24: 21–32 and (ii) upplemental Data Set 3 in Plant Cell. (2015) 27:546-62.
Group of Gm homolog number*	At ID	Annotation#	Phenotype/localization#	Gm homolog #	Gm expression group	Gm homolog ID	Ka	Ks	Ka/Ks	Genome Duplication Events$
1	AT1G26340	CB5-A (CYTOCHROME B5 ISOFORM A)	Leaf amino acid	1	C	Glyma06g13710	2.4441	0.2677	0.1095	SIN
1	AT1G72320	APUM23 (ARABIDOPSIS PUMILIO 23); RNA binding	Leaf fatty acid	1	C	Glyma03g42410	2.4669	0.3902	0.1582	SIN
1	AT2G40240	Pentatricopeptide repeat (PPR)	Mitochondrial	1	C	Glyma09g28570	2.997	0.5229	0.1745	SIN
1	AT3G19440	RLUA2; Pseudouridine synthase	Mitochondrial	1	A	Glyma01g45530	2.1389	0.4037	0.1887	SIN
1	AT3G51530	F-box family protein	Whole plant affected	1	A	Glyma10g27650	4.1517	1.0399	0.2505	SIN
1	AT5G53770	TRL (TRF4/5-LIKE); nucleotidyltransferase family protein	Homologous to At4g00060, which is MATERNAL EFFECT EMBRYO ARREST 44 (MEE44)	1	A	Glyma13g35290	4.4157	0.3181	0.072	SIN
2	AT4G28590	ECB1 (EARLY CHLOROPLAST BIOGENESIS 1)	Seed Pigment	2	B	Glyma05g29040	8.1921	0.31	0.0378	WGD-I
					B	Glyma08g12191	8.1322	0.3403	0.0418	WGD-I
2	AT1G02870	nucleolar-like protein	Nucleus	2	A	Glyma02g17440	4.1601	0.2572	0.0618	WGD-II
					A	Glyma10g02360	2.9528	0.258	0.0874	WGD-II
2	AT1G08610	pentatricopeptide (PPR) repeat-containing protein	Whole plant affected	2	A	Glyma10g30911	2.1694	0.3673	0.1693	WGD-I
					A	Glyma20g36550	2.3282	0.3681	0.1581	WGD-I
2	AT1G15510	ECB2 (EARLY CHLOROPLAST BIOGENESIS2)	Seed Pigment	2	A	Glyma07g03750	2.7106	0.2475	0.0913	WGD-I
					B	Glyma08g22321	2.9989	0.2647	0.0883	WGD-I
2	AT1G19340	METTL4; methyltransferase MT-A70 family protein	Growth affected	2	A	Glyma14g08331	1.8065	0.3624	0.2006	WGD-I
					A	Glyma17g36721	1.9914	0.3896	0.1956	WGD-I
2	AT1G20230	pentatricopeptide (PPR) repeat-containing protein	Dwarf, late flowering	2	C	Glyma09g29890	4.0324	0.2713	0.0673	WGD-I
					C	Glyma16g34430	4.5175	0.3405	0.0754	WGD-I
2	AT1G31940	cystic fibrosis transmembrane conductance regulator	Cytoplasmic	2	A	Glyma01g01440	2.6523	0.2201	0.083	WGD-I
					C	Glyma09g34330	3.345	0.2105	0.0629	WGD-I
2	AT1G79390	similar to unknown [Populus trichocarpa] (GB:ABK95389.1)	Growth (Silique)	2	A	Glyma11g02900	2.0027	0.2223	0.111	WGD-I
					C	Glyma01g42520	2.3034	0.2188	0.095	WGD-I
2	AT2G23470	RUS4 (ROOT UV-B SENSITIVE 4)	Growth: reduced. Rosette leaf shape: small. Rosette leaf colour: wildtype. Cauline leaf shape: small. Inflorescence: weak, short bolts. Flowers: reduced number. Seed set: wildtype.	2	A	Glyma08g46930	1.7993	0.3384	0.1881	WGD-II
					A	Glyma18g36860	1.7375	0.3837	0.2209	WGD-II
2	AT2G34570	MEE21 (maternal effect embryo arrest 21)	Endosperm development arrested	2	C	Glyma02g43960	2.5538	0.4294	0.1682	WGD-I
					C	Glyma14g04920	2.171	0.4394	0.2024	WGD-I
2	AT2G44510	CDK inhibitor P21 binding	Nucleus	2	A	Glyma14g23870	4.4727	0.4876	0.109	NA
					C	Glyma08g10100	11.196	0.3793	0.0339	NA
2	AT3G06530	BAP28-related	Pollen tube growth defective (TGD)	2	A	Glyma02g45960	2.1221	0.4497	0.2119	WGD-I
					A	Glyma14g02780	2.1395	0.4469	0.2089	WGD-I
2	AT3G14230	RAP2.2; DNA binding / transcription factor	KOs/OX show developmental differences to WT	2	A	Glyma19g45200	2.2172	0.4386	0.1978	WGD-I
					C	Glyma16g01500	2.7574	0.4931	0.1788	WGD-I
2	AT3G47430	PEX11B	Whole plant affected	2	C	Glyma12g01540	50.3909	0.1777	0.0035	WGD-I
						Glyma09g35810	8.5331	0.1868	0.0219	WGD-I
2	AT3G55510	RBL (REBELOTE)	Embryo Defective	2	A	Glyma05g11642	3.8328	0.3555	0.0928	WGD-I
					A	Glyma17g23890	2.996	0.3606	0.1204	WGD-I
2	AT4G11120	translation elongation factor Ts (EF-Ts)	Homologous to At4g29060; which is Embryo lethal (EMB2726)	2	A	Glyma05g09251	1.654	0.2151	0.1301	WGD-II
					A	Glyma19g00800	2.9545	0.2628	0.089	WGD-II
2	AT4G14790	SUV3 (SUPPRESSOR OF VAR 3)	Mitochondrial	2	A	Glyma11g00970	2.0777	0.2249	0.1082	WGD-I
					C	Glyma01g44610	2.0608	0.222	0.1077	WGD-I
2	AT4G20980	eukaryotic translation initiation factor 3 subunit 7	Whole plant affected, Seed amino acid	2	C	Glyma13g31200	4.1218	0.1203	0.0292	WGD-I
					C	Glyma15g08150	3.1473	0.1182	0.0376	WGD-I
2	AT4G21800	QQT2 (QUATRE-QUART2); ATP binding	Embryo Defective	2	C	Glyma07g36620	2.4309	0.2102	0.0865	WGD-I
					C	Glyma17g03980	1.9887	0.2017	0.1014	WGD-I
2	AT4G29540	LPXA; UDP-N-acetylglucosamine acyltransferase	Mitochondrial	2	A	Glyma01g00620	1.7657	0.1944	0.1101	WGD-I
					C	Glyma07g15460	1.6485	0.1715	0.104	WGD-I
2	AT4G39740	HCC2 (HOMOLOGUE OF COPPER CHAPERONE SCO1 2); electron transport SCO1/SenC family protein	Embryo arrested in hcc1 homozygous lines	2	A	Glyma05g31330	2.1127	0.2073	0.0981	WGD-I
					A	Glyma08g14570	2.5201	0.2901	0.1151	WGD-I
2	AT5G02050	mitochondrial glycoprotein family protein/MAM33 family protein	Growth (Leaf shape, Silique, Sterile)	2	C	Glyma07g16490	9.6145	0.4269	0.0444	WGD-II
					C	Glyma18g40750	7.8784	0.4582	0.0582	WGD-II
2	AT5G02770	similar to unnamed protein product [Vitis vinifera] (GB:CAO18065.1)	Silique Growth, Sterile	2	C	Glyma03g33330	10.7262	0.4738	0.0442	WGD-I
					C	Glyma19g36050	10.4985	0.4574	0.0436	WGD-I
2	AT5G39680	EMB2744 (EMBRYO DEFECTIVE 2744)	Embryo Defective	2	A	Glyma19g02725	54.6671	0.6774	0.0124	WGD-I
					C	Glyma09g37140	2.6689	0.3934	0.1474	NA
2	AT5G39960	ENGA-2; GTP binding	Mitochondrial	2	A	Glyma17g00640	2.4985	0.2832	0.1133	WGD-I
					C	Glyma07g40160	2.8431	0.2232	0.0785	WGD-I
2	AT5G54580	RNA-binding protein; Encodes an RNA recognition motif (RRM) and is involved in C-> U RNA editing in mitochondria.	Mitochondrial	2	A	Glyma06g41210	2.7416	0.2916	0.1063	WGD-I
					A	Glyma12g17150	2.7599	0.2909	0.1054	WGD-I
2	AT5G55200	MGE1 (MITOCHONDRIAL GRPE 1)	Less tolerant against mild chronic heat shock	2	A	Glyma18g39460	51.0836	0.4857	0.0095	NA
					B	Glyma08g43430	17.5597	0.3587	0.0204	WGD-II
2	AT1G03360	ATRRP4; exonuclease	Embryo Defective	3	A	Glyma03g30620	3.6632	0.3177	0.0867	WGD-I
					A	Glyma19g33520	1.8836	0.2204	0.117	WGD-I
					C	Glyma17g22080	1.9207	0.1715	0.0893	NA
2	AT1G27390	TOM20-2 (TRANSLOCASE OUTER MEMBRANE 20-2)	Delayed flowering time	3	A	Glyma05g14300	9.5577	0.3473	0.0363	WGD-I
					A	Glyma18g01030	5.0787	0.3341	0.0658	WGD-I
					C	Glyma11g37120	6.8327	0.3365	0.0492	WGD-I
2	AT1G79150	NOC3 (NUCLEOLAR COMPLEX ASSOCIATED 3)	Growth (Silique)	3	A	Glyma12g07470	2.5781	0.325	0.1261	WGD-II
					B	Glyma10g39100	2.7935	0.3256	0.1165	NA
					B	Glyma11g20830	3.1489	0.451	0.1432	WGD-II
2	AT3G08950	HCC1 (HOMOLOGUE OF THE COPPER CHAPERONE SCO1)	Embryo arrested in hcc1 homozygous lines; Agrikola - Growth: wildtype. Rosette leaf shape: small. Rosette leaf colour: wildtype. Cauline leaf shape: wildtype. Inflorescence: reduced. Flowers: wildtype. Seed set: reduced.	3	A	Glyma16g19320	3.797	0.3255	0.0857	NA
					C	Glyma07g18460	1.9241	0.3245	0.1687	WGD-I
					C	Glyma18g43300	1.9541	0.3542	0.1813	WGD-I
2	AT4G05440	EDA35 (embryo sac development arrest 35)	Unfused polar nuclei	3	B	Glyma14g06040	5.922	0.2377	0.0401	WGD-I
					C	Glyma02g42905	14.0299	0.3691	0.0263	WGD-I
					C	Glyma15g22790	2.9535	0.6503	0.2202	NA
2	AT1G20200	EMB2719 (EMBRYO DEFECTIVE 2719)	Embryo Defective	4	C	Glyma04g02370	7.3177	0.0911	0.0125	WGD-I
					C	Glyma06g02410	6.2323	0.0942	0.0151	WGD-I
					C	Glyma14g40130	5.1767	0.1119	0.0216	WGD-I
					C	Glyma17g38000	7.0709	0.1207	0.0171	WGD-I
2	AT1G68990	MGP3 (MALE GAMETOPHYTE DEFECTIVE 3); DNA-directed RNA polymerase, mitochondrial (RPOMT)	Embryo lethal	4	A	Glyma08g32190	2.3446	0.2713	0.1157	NA
					A	Glyma08g32490	1.7835	0.1493	0.0837	NA
					A	Glyma16g13080	2.2551	0.2901	0.1286	NA
					A	Glyma16g13200	2.0099	0.3107	0.1546	NA
2	AT2G19080	metaxin-related	Ectopic floral development and sterility	4	B	Glyma13g00660	3.3693	0.3313	0.0983	WGD-I
					C	Glyma09g06470	3.4089	0.3927	0.1152	WGD-I
					C	Glyma15g17695	5.8299	0.3501	0.0601	WGD-I
					C	Glyma17g06820	5.3875	0.3632	0.0674	WGD-I
2	AT2G42430	LBD16 (ASYMMETRIC LEAVES2-LIKE18)	Whole plant affected, Leaf amino acid, Leaf starch, Seed amino acid	4	A	Glyma03g31830	5.913	0.3626	0.0613	WGD-I
					A	Glyma10g04040	3.4563	0.3424	0.0991	WGD-II
					A	Glyma13g18191	3.6042	0.3406	0.0945	WGD-II
					A	Glyma19g34590	52.7625	0.3495	0.0066	WGD-I
2	AT3G16810	APUM24 (ARABIDOPSIS PUMILIO 24); RNA binding	Growth (Silique, Leaf shape)	4	A	Glyma0101s00251	3.478	0.5172	0.1487	NA
					A	Glyma03g09003	2.5105	0.4811	0.1917	NA
					A	Glyma07g37330	2.774	0.3175	0.1144	WGD-I
					A	Glyma17g03290	2.732	0.3176	0.1163	WGD-I
2	AT5G48030	GFA2 (GAMETOPHYTIC FACTOR 2); heat shock protein binding/unfolded protein binding	Polar nuclei fail to fuse; embryo sac cellularisation/development; Required for cell death	4	A	Glyma08g16150	2.737	0.2942	0.1075	WGD-I
					A	Glyma09g00580	4.1034	0.2972	0.0724	WGD-I
					A	Glyma12g36820	5.0571	0.2823	0.0558	WGD-I
					A	Glyma15g42640	2.8273	0.2963	0.1048	WGD-I
2	AT5G62440	EMB514	Embryo Defective	4	A	Glyma17g10860	51.0627	0.3808	0.0075	WGD-I
					C	Glyma04g33570	53.4506	0.365	0.0068	WGD-II
					C	Glyma05g01040	47.9503	0.3395	0.0071	WGD-I
					C	Glyma06g20870	51.0673	0.3624	0.0071	WGD-II
2	AT5G20110	dynein light chain	Seed amino acid	5	B	Glyma13g23750	53.3156	0.4968	0.0093	WGD-I
						Glyma17g12491	10.8648	0.5049	0.0465	WGD-I
					C	Glyma05g01580	3.7504	0.5876	0.1567	WGD-I
						Glyma17g10320	37.5844	0.5791	0.0154	WGD-I
						Glyma08g00340	2.857	0.2251	0.0788	NA
2	AT5G50760	SAUR55 (SMALL AUXIN UPREGULATED RNA 55)	Cytoplasmic	5	A	Glyma06g17581	32.536	0.5751	0.0177	WGD-I
					A	Glyma08g47580	54.3206	0.6941	0.0128	WGD-I
					C	Glyma04g37480	55.7234	0.7095	0.0127	WGD-I
					B	Glyma08g01350	62.0937	0.6796	0.0109	NA
					B	Glyma18g53900	51.0377	0.6538	0.0128	WGD-I
2	AT3G55620	EMB1624 (EMBRYO DEFECTIVE 1624); translation initiation factor	Embryo Defective	6	A	Glyma09g28640	2.6913	0.0358	0.0133	WGD-II
						Glyma10g31920	1.8808	0.1097	0.0583	NA
						Glyma16g33370	3.2599	0.0361	0.0111	NA
						Glyma20g35750	2.0633	0.04	0.0194	WGD-I
					C	Glyma10g31890	3.5274	0.0749	0.0212	WGD-I
						Glyma16g33360	2.5386	0.1136	0.0447	WGD-II
2	AT3G25940	transcription factor S-II (TFIIS) domain-containing protein	Growth (Leaf shape, Sterile)	7	A	Glyma06g23884	2.0473	0.5189	0.2534	NA
						Glyma08g26995	4.0992	0.5251	0.1281	NA
						Glyma08g41365	56.1533	0.8149	0.0145	NA
						Glyma11g27386	53.3556	0.5435	0.0102	NA
						Glyma17g29631	7.8364	0.7806	0.0996	NA
					C	Glyma03g33630	1.3452	0.3832	0.2849	WGD-I
						Glyma19g36340	1.508	0.4237	0.281	WGD-I

### Sheet: Table S11B
Supplemental Table S11B. Summary of homolog number and expression groups in soybean genes homologous to Arabidopsis germination-specific genes.
* Expression groups are shown in Fig. 8B.
# The number in parentheses represents the homolog count within one expression group.
Group 1 (one Arabidopsis gene with one soybean homog)
Gm homolog number of one At gene	Expression group of Gm homolog*	At gene number	Gm homolog number	Note
1 Gm homolog	A	3	3	All three homologs are in expression group A
	C	3	3	All three homologs are in expression group A
Sum	-	6	6
Group 2 (one Arabidopsis gene with multiple soybean homologs)
Gm homolog number of one At gene	Expression group of soybean homolog	Arabidopsis gene number	Soybean homolog number	Note#
2 Gm homologs	A	9	18
	B	1	2
	C	7	14
	A & B	2	4
	A & C	8	16
3 Gm homologs	A & B	1	3	A(1) & B(2)
	A & C	2	6	A(2) & C(1)
		1	3	A(1) & C(2)
	B & C	1	3	B(1) & C(2)
4 Gm homologs	A	4	16	All four homologs are in expression group A
	C	1	4	All four homologs are in expression group C
	A & C	1	4	A(1) & C(3)
	B & C	1	4	B(1) & C(3)
5 Gm homologs	A & C	1	5	A(2) & C(3)
	B & C	1	5	B(2) & C(3)
6 Gm homologs	A & C	1	6	A(4) & C(2)
7 Gm homologs	A & C	1	7	A(5) & C(2)
Sum	-	43	120

### Sheet: Table S11C
Supplemental Table S11C. Summary of genes in duplication events.
	Gene Number (%)
Group	A	B	C	Soybean genome
SIN	3 (6.1%)	0 (0%)	3 (6.7%)	8,738 (19.9%)
WGD-I	36 (73.5%)	7 (77.8%)	37 (82.2%)	29,298 (66.6%)
WGD-II	10 (20.4%)	2 (22.2%)	5 (11.1%)	5,956 (13.5%)
Sum	49	9	45	43992
